# Retrotransposon expression is upregulated by aging and suppressed during regeneration of the limb in the axolotl (*Ambystoma mexicanum*)

**DOI:** 10.1101/2024.04.04.588033

**Authors:** Samuel Ruiz-Pérez, Karla Torres-Arciga, Cynthia Gabriela Sámano-Salazar, José Antonio Ocampo-Cervantes, Alejandra Cervera, Clementina Castro-Hernández, Ernesto Soto-Reyes, Nicolas Alcaraz, Rodrigo González-Barrios

## Abstract

The axolotl (*Ambystoma mexicanum*) has a great capacity to regenerate its tissues and whole-body parts; however, the fidelity and success of its regenerative process diminish with age. Retrotransposons make up the largest portion of the axolotl genome, and their expression may be involved in this age-related decline. Through an integrative analysis of repetitive element expression using RNA-seq, we show that Ty3 retrotransposons are highly upregulated in the axolotl as an effect of chronological aging. Other non-LTR transposons, including LINE-1, function as hubs of gene coexpression networks involved in muscle development, N-methyltransferase activity, amyloid proteolysis, and regulation of apoptosis and connective tissue replacement, which are also suppressed by the increase in age. In contrast, we find that during regeneration of the limb these pathways and the expression of Ty3 retrotransposons are distinctly downregulated. Although the blastema is able to readjust most of the transposon dysregulation caused by aging, there are still several elements that remain affected and may have an impact in the metabolic and immune responses during the regenerative process. We also report that numerous C2H2-ZFPs, especially KRAB-ZPFs, are coexpressed with hub retrotransposons, which reveals their potential as important regulators of transposable element expression during aging and regeneration. This integrative analysis provides a comprehensive profile of retrotransposon expression through chronological aging and during limb regeneration in the axolotl and indicates that transposable elements are responsive to physiological changes in a tissue-specific way and participate in the gene co-regulatory networks underlying the regenerative process.

**Graphical abstract.:** Transcriptomic analyses of adult and sub-adult axolotls offer an insight into the potential role of retrotransposons during limb regeneration and how they are affected by chronological aging. Retrotransposons of the Ty3 superfamily are usually suppressed during regeneration, but after experiencing a significant upregulation through the aging of the axolotl, their regulation during tissue repair is limited. It has been reported that the success of the axolotl’s regenerative process diminishes with age. Our findings show that Ty3 and other transposon families, such as LINE-1, are involved in the gene regulatory networks that suppress muscle development, apoptosis control, and tissue replacement due to aging. These results suggest that repetitive element expression may indirectly constrain the regenerative capacities of older axolotls.
