## Supplementary material for "Retrotransposon expression is upregulated by aging and suppressed during regeneration of the limb in the axolotl (*Ambystoma mexicanum*)": S1 Table

sample_id	SRR	Batch	Tissue_group	Tissue	Age_group	Age in days	Age in months	Age in years	dpa/dpi	Sex	Strain	Assay Type	AvgSpotLen	Bases	BioProject	BioSample	Bytes	Center Name	Experiment	GEO_Accession (exp)	Instrument	Library Name	LibraryLayout	LibrarySelection	LibrarySource	Organism	Platform	ReleaseDate	Sample Name	source_name	SRA Study
SA_B1	NA	This study	Limb_blastema	Limb blastema	Sub_adult	243.334	8	0.667	10	male	Xochimilco (WT)	RNA-seq	NA	NA	NA	NA	NA	NA	NA	NA	Illumina HiSeq	NA	PAIRED	cDNA	TRANSCRIPTOMIC	Ambystoma mexicanum	ILLUMINA	NA	NA	NA	NA
SA_B2	NA	This study	Limb_blastema	Limb blastema	Sub_adult	243.334	8	0.667	10	male	Xochimilco (WT)	RNA-seq	NA	NA	NA	NA	NA	NA	NA	NA	Illumina HiSeq	NA	PAIRED	cDNA	TRANSCRIPTOMIC	Ambystoma mexicanum	ILLUMINA	NA	NA	NA	NA
SA_B3	NA	This study	Limb_blastema	Limb blastema	Sub_adult	243.334	8	0.667	10	male	Xochimilco (WT)	RNA-seq	NA	NA	NA	NA	NA	NA	NA	NA	Illumina HiSeq	NA	PAIRED	cDNA	TRANSCRIPTOMIC	Ambystoma mexicanum	ILLUMINA	NA	NA	NA	NA
SA_B4	NA	This study	Limb_blastema	Limb blastema	Sub_adult	243.334	8	0.667	10	male	Xochimilco (WT)	RNA-seq	NA	NA	NA	NA	NA	NA	NA	NA	Illumina HiSeq	NA	PAIRED	cDNA	TRANSCRIPTOMIC	Ambystoma mexicanum	ILLUMINA	NA	NA	NA	NA
SA_B5	NA	This study	Limb_blastema	Limb blastema	Sub_adult	243.334	8	0.667	10	male	Xochimilco (WT)	RNA-seq	NA	NA	NA	NA	NA	NA	NA	NA	Illumina HiSeq	NA	PAIRED	cDNA	TRANSCRIPTOMIC	Ambystoma mexicanum	ILLUMINA	NA	NA	NA	NA
SA_L1	NA	This study	Limb	Limb	Sub_adult	243.334	8	0.667	NA	male	Xochimilco (WT)	RNA-seq	NA	NA	NA	NA	NA	NA	NA	NA	Illumina HiSeq	NA	PAIRED	cDNA	TRANSCRIPTOMIC	Ambystoma mexicanum	ILLUMINA	NA	NA	NA	NA
SA_L2	NA	This study	Limb	Limb	Sub_adult	243.334	8	0.667	NA	male	Xochimilco (WT)	RNA-seq	NA	NA	NA	NA	NA	NA	NA	NA	Illumina HiSeq	NA	PAIRED	cDNA	TRANSCRIPTOMIC	Ambystoma mexicanum	ILLUMINA	NA	NA	NA	NA
SA_L3	NA	This study	Limb	Limb	Sub_adult	243.334	8	0.667	NA	male	Xochimilco (WT)	RNA-seq	NA	NA	NA	NA	NA	NA	NA	NA	Illumina HiSeq	NA	PAIRED	cDNA	TRANSCRIPTOMIC	Ambystoma mexicanum	ILLUMINA	NA	NA	NA	NA
SA_L4	NA	This study	Limb	Limb	Sub_adult	243.334	8	0.667	NA	male	Xochimilco (WT)	RNA-seq	NA	NA	NA	NA	NA	NA	NA	NA	Illumina HiSeq	NA	PAIRED	cDNA	TRANSCRIPTOMIC	Ambystoma mexicanum	ILLUMINA	NA	NA	NA	NA
SA_L5	NA	This study	Limb	Limb	Sub_adult	243.334	8	0.667	NA	male	Xochimilco (WT)	RNA-seq	NA	NA	NA	NA	NA	NA	NA	NA	Illumina HiSeq	NA	PAIRED	cDNA	TRANSCRIPTOMIC	Ambystoma mexicanum	ILLUMINA	NA	NA	NA	NA
A_L1	NA	This study	Limb	Limb	Adult	2920	96	8	NA	male	Xochimilco (WT)	RNA-seq	NA	NA	NA	NA	NA	NA	NA	NA	Illumina HiSeq	NA	PAIRED	cDNA	TRANSCRIPTOMIC	Ambystoma mexicanum	ILLUMINA	NA	NA	NA	NA
A_L2	NA	This study	Limb	Limb	Adult	2920	96	8	NA	male	Xochimilco (WT)	RNA-seq	NA	NA	NA	NA	NA	NA	NA	NA	Illumina HiSeq	NA	PAIRED	cDNA	TRANSCRIPTOMIC	Ambystoma mexicanum	ILLUMINA	NA	NA	NA	NA
SRR15610216	SRR15610216	Ye et al. (2022)	Non_limb	Bladder	Adult	365	12	1	NA	NA	d/d	RNA-seq	302	7096505626	PRJNA757699	SAMN20970751	3004286195	GEO	SRX11907506	GSM5536000	HiSeq X Ten	NA	PAIRED	cDNA	TRANSCRIPTOMIC	Ambystoma mexicanum	ILLUMINA	17/06/2022	GSM5536000	BulkRNA_NeotenicAxolotl_Bladder_1	SRP334094
SRR15610217	SRR15610217	Ye et al. (2022)	Non_limb	Bladder	Adult	365	12	1	NA	NA	d/d	RNA-seq	302	8495070646	PRJNA757699	SAMN20970752	3596634850	GEO	SRX11907507	GSM5536001	HiSeq X Ten	NA	PAIRED	cDNA	TRANSCRIPTOMIC	Ambystoma mexicanum	ILLUMINA	17/06/2022	GSM5536001	BulkRNA_NeotenicAxolotl_Bladder_2	SRP334094
SRR15610218	SRR15610218	Ye et al. (2022)	Non_limb	Brain	Adult	365	12	1	NA	NA	d/d	RNA-seq	302	3757411520	PRJNA757699	SAMN20970753	1554491890	GEO	SRX11907508	GSM5536002	HiSeq X Ten	NA	PAIRED	cDNA	TRANSCRIPTOMIC	Ambystoma mexicanum	ILLUMINA	17/06/2022	GSM5536002	BulkRNA_NeotenicAxolotl_Brain_1	SRP334094
SRR15610219	SRR15610219	Ye et al. (2022)	Non_limb	Brain	Adult	365	12	1	NA	NA	d/d	RNA-seq	302	8611641438	PRJNA757699	SAMN20970754	3647191861	GEO	SRX11907509	GSM5536003	HiSeq X Ten	NA	PAIRED	cDNA	TRANSCRIPTOMIC	Ambystoma mexicanum	ILLUMINA	17/06/2022	GSM5536003	BulkRNA_NeotenicAxolotl_Brain_2	SRP334094
SRR15610220	SRR15610220	Ye et al. (2022)	Non_limb	Cloacal chamber	Adult	365	12	1	NA	NA	d/d	RNA-seq	302	7407395600	PRJNA757699	SAMN20970755	3088909257	GEO	SRX11907510	GSM5536004	HiSeq X Ten	NA	PAIRED	cDNA	TRANSCRIPTOMIC	Ambystoma mexicanum	ILLUMINA	17/06/2022	GSM5536004	BulkRNA_NeotenicAxolotl_Cloacalchamber_1	SRP334094
SRR15610221	SRR15610221	Ye et al. (2022)	Non_limb	Cloacal chamber	Adult	365	12	1	NA	NA	d/d	RNA-seq	302	8266573218	PRJNA757699	SAMN20970747	3392996506	GEO	SRX11907511	GSM5536005	HiSeq X Ten	NA	PAIRED	cDNA	TRANSCRIPTOMIC	Ambystoma mexicanum	ILLUMINA	17/06/2022	GSM5536005	BulkRNA_NeotenicAxolotl_Cloacalchamber_2	SRP334094
SRR15610222	SRR15610222	Ye et al. (2022)	Non_limb	Eye	Adult	365	12	1	NA	NA	d/d	RNA-seq	302	7923156032	PRJNA757699	SAMN20970749	3256845678	GEO	SRX11907512	GSM5536006	HiSeq X Ten	NA	PAIRED	cDNA	TRANSCRIPTOMIC	Ambystoma mexicanum	ILLUMINA	17/06/2022	GSM5536006	BulkRNA_NeotenicAxolotl_Eye_1	SRP334094
SRR15610223	SRR15610223	Ye et al. (2022)	Non_limb	Eye	Adult	365	12	1	NA	NA	d/d	RNA-seq	302	8445033776	PRJNA757699	SAMN20970750	3630127469	GEO	SRX11907513	GSM5536007	HiSeq X Ten	NA	PAIRED	cDNA	TRANSCRIPTOMIC	Ambystoma mexicanum	ILLUMINA	17/06/2022	GSM5536007	BulkRNA_NeotenicAxolotl_Eye_2	SRP334094
SRR15610224	SRR15610224	Ye et al. (2022)	Limb	Forelimb	Adult	365	12	1	NA	NA	d/d	RNA-seq	302	5759243284	PRJNA757699	SAMN20970756	2386261575	GEO	SRX11907514	GSM5536008	HiSeq X Ten	NA	PAIRED	cDNA	TRANSCRIPTOMIC	Ambystoma mexicanum	ILLUMINA	17/06/2022	GSM5536008	BulkRNA_NeotenicAxolotl_Forelimb_1	SRP334094
SRR15610225	SRR15610225	Ye et al. (2022)	Limb	Forelimb	Adult	365	12	1	NA	NA	d/d	RNA-seq	302	8654899918	PRJNA757699	SAMN20970757	3693077478	GEO	SRX11907515	GSM5536009	HiSeq X Ten	NA	PAIRED	cDNA	TRANSCRIPTOMIC	Ambystoma mexicanum	ILLUMINA	17/06/2022	GSM5536009	BulkRNA_NeotenicAxolotl_Forelimb_2	SRP334094
SRR15610226	SRR15610226	Ye et al. (2022)	Non_limb	Gill	Adult	365	12	1	NA	NA	d/d	RNA-seq	302	6689612268	PRJNA757699	SAMN20970758	2766696274	GEO	SRX11907516	GSM5536010	HiSeq X Ten	NA	PAIRED	cDNA	TRANSCRIPTOMIC	Ambystoma mexicanum	ILLUMINA	17/06/2022	GSM5536010	BulkRNA_NeotenicAxolotl_Gill_1	SRP334094
SRR15610227	SRR15610227	Ye et al. (2022)	Non_limb	Gill	Adult	365	12	1	NA	NA	d/d	RNA-seq	302	7685564780	PRJNA757699	SAMN20970759	3284507690	GEO	SRX11907517	GSM5536011	HiSeq X Ten	NA	PAIRED	cDNA	TRANSCRIPTOMIC	Ambystoma mexicanum	ILLUMINA	17/06/2022	GSM5536011	BulkRNA_NeotenicAxolotl_Gill_2	SRP334094
SRR15610228	SRR15610228	Ye et al. (2022)	Non_limb	Gonad	Adult	365	12	1	NA	NA	d/d	RNA-seq	302	6472827306	PRJNA757699	SAMN20970760	2726480791	GEO	SRX11907518	GSM5536012	HiSeq X Ten	NA	PAIRED	cDNA	TRANSCRIPTOMIC	Ambystoma mexicanum	ILLUMINA	17/06/2022	GSM5536012	BulkRNA_NeotenicAxolotl_Gonad_1	SRP334094
SRR15610229	SRR15610229	Ye et al. (2022)	Non_limb	Gonad	Adult	365	12	1	NA	NA	d/d	RNA-seq	302	6930564780	PRJNA757699	SAMN20970761	2900610090	GEO	SRX11907519	GSM5536013	HiSeq X Ten	NA	PAIRED	cDNA	TRANSCRIPTOMIC	Ambystoma mexicanum	ILLUMINA	17/06/2022	GSM5536013	BulkRNA_NeotenicAxolotl_Gonad_2	SRP334094
SRR15610230	SRR15610230	Ye et al. (2022)	Non_limb	Heart	Adult	365	12	1	NA	NA	d/d	RNA-seq	302	7420274088	PRJNA757699	SAMN20970762	3114834653	GEO	SRX11907520	GSM5536014	HiSeq X Ten	NA	PAIRED	cDNA	TRANSCRIPTOMIC	Ambystoma mexicanum	ILLUMINA	17/06/2022	GSM5536014	BulkRNA_NeotenicAxolotl_Heart_1	SRP334094
SRR15610231	SRR15610231	Ye et al. (2022)	Non_limb	Heart	Adult	365	12	1	NA	NA	d/d	RNA-seq	302	8701507880	PRJNA757699	SAMN20970763	3652460304	GEO	SRX11907521	GSM5536015	HiSeq X Ten	NA	PAIRED	cDNA	TRANSCRIPTOMIC	Ambystoma mexicanum	ILLUMINA	17/06/2022	GSM5536015	BulkRNA_NeotenicAxolotl_Heart_2	SRP334094
SRR15610232	SRR15610232	Ye et al. (2022)	Limb	Hindlimb	Adult	365	12	1	NA	NA	d/d	RNA-seq	302	11352876412	PRJNA757699	SAMN20970764	5016569088	GEO	SRX11907522	GSM5536016	HiSeq X Ten	NA	PAIRED	cDNA	TRANSCRIPTOMIC	Ambystoma mexicanum	ILLUMINA	17/06/2022	GSM5536016	BulkRNA_NeotenicAxolotl_hindlimb_1	SRP334094
SRR15610233	SRR15610233	Ye et al. (2022)	Limb	Hindlimb	Adult	365	12	1	NA	NA	d/d	RNA-seq	302	8718090700	PRJNA757699	SAMN20970851	3562623633	GEO	SRX11907523	GSM5536017	HiSeq X Ten	NA	PAIRED	cDNA	TRANSCRIPTOMIC	Ambystoma mexicanum	ILLUMINA	17/06/2022	GSM5536017	BulkRNA_NeotenicAxolotl_hindlimb_2	SRP334094
SRR15610234	SRR15610234	Ye et al. (2022)	Non_limb	Intestine	Adult	365	12	1	NA	NA	d/d	RNA-seq	302	7898604942	PRJNA757699	SAMN20970852	3323814176	GEO	SRX11907524	GSM5536018	HiSeq X Ten	NA	PAIRED	cDNA	TRANSCRIPTOMIC	Ambystoma mexicanum	ILLUMINA	17/06/2022	GSM5536018	BulkRNA_NeotenicAxolotl_intestine_1	SRP334094
SRR15610235	SRR15610235	Ye et al. (2022)	Non_limb	Intestine	Adult	365	12	1	NA	NA	d/d	RNA-seq	302	8549367528	PRJNA757699	SAMN20970853	3448947049	GEO	SRX11907525	GSM5536019	HiSeq X Ten	NA	PAIRED	cDNA	TRANSCRIPTOMIC	Ambystoma mexicanum	ILLUMINA	17/06/2022	GSM5536019	BulkRNA_NeotenicAxolotl_intestine_2	SRP334094
SRR15610236	SRR15610236	Ye et al. (2022)	Non_limb	Kidney	Adult	365	12	1	NA	NA	d/d	RNA-seq	302	6641362936	PRJNA757699	SAMN20970854	2710178433	GEO	SRX11907526	GSM5536020	HiSeq X Ten	NA	PAIRED	cDNA	TRANSCRIPTOMIC	Ambystoma mexicanum	ILLUMINA	17/06/2022	GSM5536020	BulkRNA_NeotenicAxolotl_kidney_1	SRP334094
SRR15610237	SRR15610237	Ye et al. (2022)	Non_limb	Kidney	Adult	365	12	1	NA	NA	d/d	RNA-seq	302	7235911846	PRJNA757699	SAMN20970855	2955668175	GEO	SRX11907527	GSM5536021	HiSeq X Ten	NA	PAIRED	cDNA	TRANSCRIPTOMIC	Ambystoma mexicanum	ILLUMINA	17/06/2022	GSM5536021	BulkRNA_NeotenicAxolotl_kidney_2	SRP334094
SRR15610238	SRR15610238	Ye et al. (2022)	Non_limb	Liver	Adult	365	12	1	NA	NA	d/d	RNA-seq	302	11036584564	PRJNA757699	SAMN20970856	4646537712	GEO	SRX11907528	GSM5536022	HiSeq X Ten	NA	PAIRED	cDNA	TRANSCRIPTOMIC	Ambystoma mexicanum	ILLUMINA	17/06/2022	GSM5536022	BulkRNA_NeotenicAxolotl_liver_1	SRP334094
SRR15610239	SRR15610239	Ye et al. (2022)	Non_limb	Liver	Adult	365	12	1	NA	NA	d/d	RNA-seq	302	8996683284	PRJNA757699	SAMN20970857	3770657820	GEO	SRX11907529	GSM5536023	HiSeq X Ten	NA	PAIRED	cDNA	TRANSCRIPTOMIC	Ambystoma mexicanum	ILLUMINA	17/06/2022	GSM5536023	BulkRNA_NeotenicAxolotl_liver_2	SRP334094
SRR15610240	SRR15610240	Ye et al. (2022)	Non_limb	Lung	Adult	365	12	1	NA	NA	d/d	RNA-seq	302	6871714040	PRJNA757699	SAMN20970858	2837245544	GEO	SRX11907530	GSM5536024	HiSeq X Ten	NA	PAIRED	cDNA	TRANSCRIPTOMIC	Ambystoma mexicanum	ILLUMINA	17/06/2022	GSM5536024	BulkRNA_NeotenicAxolotl_lung_1	SRP334094
SRR15610241	SRR15610241	Ye et al. (2022)	Non_limb	Lung	Adult	365	12	1	NA	NA	d/d	RNA-seq	302	8542839194	PRJNA757699	SAMN20970859	3513520338	GEO	SRX11907531	GSM5536025	HiSeq X Ten	NA	PAIRED	cDNA	TRANSCRIPTOMIC	Ambystoma mexicanum	ILLUMINA	17/06/2022	GSM5536025	BulkRNA_NeotenicAxolotl_lung_2	SRP334094
SRR15610242	SRR15610242	Ye et al. (2022)	Non_limb	Skin	Adult	365	12	1	NA	NA	d/d	RNA-seq	302	17903617906	PRJNA757699	SAMN20970860	7395766162	GEO	SRX11907532	GSM5536026	HiSeq X Ten	NA	PAIRED	cDNA	TRANSCRIPTOMIC	Ambystoma mexicanum	ILLUMINA	17/06/2022	GSM5536026	BulkRNA_NeotenicAxolotl_skin_1	SRP334094
SRR15610243	SRR15610243	Ye et al. (2022)	Non_limb	Skin	Adult	365	12	1	NA	NA	d/d	RNA-seq	302	8073142520	PRJNA757699	SAMN20970861	3276314647	GEO	SRX11907533	GSM5536027	HiSeq X Ten	NA	PAIRED	cDNA	TRANSCRIPTOMIC	Ambystoma mexicanum	ILLUMINA	17/06/2022	GSM5536027	BulkRNA_NeotenicAxolotl_skin_2	SRP334094
SRR15610244	SRR15610244	Ye et al. (2022)	Non_limb	Spleen	Adult	365	12	1	NA	NA	d/d	RNA-seq	302	4319154472	PRJNA757699	SAMN20970862	1800131495	GEO	SRX11907534	GSM5536028	HiSeq X Ten	NA	PAIRED	cDNA	TRANSCRIPTOMIC	Ambystoma mexicanum	ILLUMINA	17/06/2022	GSM5536028	BulkRNA_NeotenicAxolotl_spleen_1	SRP334094
SRR15610245	SRR15610245	Ye et al. (2022)	Non_limb	Spleen	Adult	365	12	1	NA	NA	d/d	RNA-seq	302	7086418222	PRJNA757699	SAMN20970863	2947749970	GEO	SRX11907535	GSM5536029	HiSeq X Ten	NA	PAIRED	cDNA	TRANSCRIPTOMIC	Ambystoma mexicanum	ILLUMINA	17/06/2022	GSM5536029	BulkRNA_NeotenicAxolotl_spleen_2	SRP334094
SRR15610246	SRR15610246	Ye et al. (2022)	Non_limb	Stomach	Adult	365	12	1	NA	NA	d/d	RNA-seq	302	5188605526	PRJNA757699	SAMN20970864	2226350456	GEO	SRX11907536	GSM5536030	HiSeq X Ten	NA	PAIRED	cDNA	TRANSCRIPTOMIC	Ambystoma mexicanum	ILLUMINA	17/06/2022	GSM5536030	BulkRNA_NeotenicAxolotl_stomach_1	SRP334094
SRR15610247	SRR15610247	Ye et al. (2022)	Non_limb	Stomach	Adult	365	12	1	NA	NA	d/d	RNA-seq	302	8297002738	PRJNA757699	SAMN20970865	3425206144	GEO	SRX11907537	GSM5536031	HiSeq X Ten	NA	PAIRED	cDNA	TRANSCRIPTOMIC	Ambystoma mexicanum	ILLUMINA	17/06/2022	GSM5536031	BulkRNA_NeotenicAxolotl_stomach_2	SRP334094
SRR15610248	SRR15610248	Ye et al. (2022)	Non_limb	Tail	Adult	365	12	1	NA	NA	d/d	RNA-seq	302	7934413686	PRJNA757699	SAMN20970866	3333171046	GEO	SRX11907538	GSM5536032	HiSeq X Ten	NA	PAIRED	cDNA	TRANSCRIPTOMIC	Ambystoma mexicanum	ILLUMINA	17/06/2022	GSM5536032	BulkRNA_NeotenicAxolotl_tail_1	SRP334094
SRR15610249	SRR15610249	Ye et al. (2022)	Non_limb	Tail	Adult	365	12	1	NA	NA	d/d	RNA-seq	302	5588917096	PRJNA757699	SAMN20970867	2284161943	GEO	SRX11907539	GSM5536033	HiSeq X Ten	NA	PAIRED	cDNA	TRANSCRIPTOMIC	Ambystoma mexicanum	ILLUMINA	17/06/2022	GSM5536033	BulkRNA_NeotenicAxolotl_tail_2	SRP334094
SRR15610250	SRR15610250	Ye et al. (2022)	Non_limb	Bladder	Adult	365	12	1	NA	NA	d/d	RNA-seq	302	7382988564	PRJNA757699	SAMN20970868	3191528260	GEO	SRX11907540	GSM5536034	HiSeq X Ten	NA	PAIRED	cDNA	TRANSCRIPTOMIC	Ambystoma mexicanum	ILLUMINA	17/06/2022	GSM5536034	BulkRNA_MetamorphosedAxolotl_Bladder_1	SRP334094
SRR15610251	SRR15610251	Ye et al. (2022)	Non_limb	Bladder	Adult	365	12	1	NA	NA	d/d	RNA-seq	302	40979425222	PRJNA757699	SAMN20970869	33309027078	GEO	SRX11907541	GSM5536035	HiSeq X Ten	NA	PAIRED	cDNA	TRANSCRIPTOMIC	Ambystoma mexicanum	ILLUMINA	17/06/2022	GSM5536035	BulkRNA_MetamorphosedAxolotl_Bladder_2	SRP334094
SRR15610252	SRR15610252	Ye et al. (2022)	Non_limb	Brain	Adult	365	12	1	NA	NA	d/d	RNA-seq	302	18929507074	PRJNA757699	SAMN20970870	16677906421	GEO	SRX11907542	GSM5536036	HiSeq X Ten	NA	PAIRED	cDNA	TRANSCRIPTOMIC	Ambystoma mexicanum	ILLUMINA	17/06/2022	GSM5536036	BulkRNA_MetamorphosedAxolotl_Brain_1	SRP334094
SRR15610253	SRR15610253	Ye et al. (2022)	Non_limb	Cloacal chamber	Adult	365	12	1	NA	NA	d/d	RNA-seq	302	11130171344	PRJNA757699	SAMN20970871	4748726478	GEO	SRX11907543	GSM5536037	HiSeq X Ten	NA	PAIRED	cDNA	TRANSCRIPTOMIC	Ambystoma mexicanum	ILLUMINA	17/06/2022	GSM5536037	BulkRNA_MetamorphosedAxolotl_Cloacalchamber_1	SRP334094
SRR15610254	SRR15610254	Ye et al. (2022)	Non_limb	Cloacal chamber	Adult	365	12	1	NA	NA	d/d	RNA-seq	302	16350669580	PRJNA757699	SAMN20970872	13869776176	GEO	SRX11907544	GSM5536038	HiSeq X Ten	NA	PAIRED	cDNA	TRANSCRIPTOMIC	Ambystoma mexicanum	ILLUMINA	17/06/2022	GSM5536038	BulkRNA_MetamorphosedAxolotl_Cloacalchamber_2	SRP334094
SRR15610255	SRR15610255	Ye et al. (2022)	Non_limb	Eye	Adult	365	12	1	NA	NA	d/d	RNA-seq	302	4965882640	PRJNA757699	SAMN20970873	2136185383	GEO	SRX11907545	GSM5536039	HiSeq X Ten	NA	PAIRED	cDNA	TRANSCRIPTOMIC	Ambystoma mexicanum	ILLUMINA	17/06/2022	GSM5536039	BulkRNA_MetamorphosedAxolotl_Eye_1	SRP334094
SRR15610256	SRR15610256	Ye et al. (2022)	Non_limb	Eye	Adult	365	12	1	NA	NA	d/d	RNA-seq	302	15452642380	PRJNA757699	SAMN20970874	13574733865	GEO	SRX11907546	GSM5536040	HiSeq X Ten	NA	PAIRED	cDNA	TRANSCRIPTOMIC	Ambystoma mexicanum	ILLUMINA	17/06/2022	GSM5536040	BulkRNA_MetamorphosedAxolotl_Eye_2	SRP334094
SRR15610257	SRR15610257	Ye et al. (2022)	Limb	Forelimb	Adult	365	12	1	NA	NA	d/d	RNA-seq	302	24606394656	PRJNA757699	SAMN20970875	20502137552	GEO	SRX11907547	GSM5536041	HiSeq X Ten	NA	PAIRED	cDNA	TRANSCRIPTOMIC	Ambystoma mexicanum	ILLUMINA	17/06/2022	GSM5536041	BulkRNA_MetamorphosedAxolotl_Forelimb_1	SRP334094
SRR15610258	SRR15610258	Ye et al. (2022)	Non_limb	Heart	Adult	365	12	1	NA	NA	d/d	RNA-seq	302	16456755838	PRJNA757699	SAMN20970876	14046674590	GEO	SRX11907548	GSM5536042	HiSeq X Ten	NA	PAIRED	cDNA	TRANSCRIPTOMIC	Ambystoma mexicanum	ILLUMINA	17/06/2022	GSM5536042	BulkRNA_MetamorphosedAxolotl_Heart_1	SRP334094
SRR15610259	SRR15610259	Ye et al. (2022)	Limb	Hindlimb	Adult	365	12	1	NA	NA	d/d	RNA-seq	302	13392763498	PRJNA757699	SAMN20970877	11704915633	GEO	SRX11907549	GSM5536043	HiSeq X Ten	NA	PAIRED	cDNA	TRANSCRIPTOMIC	Ambystoma mexicanum	ILLUMINA	17/06/2022	GSM5536043	BulkRNA_MetamorphosedAxolotl_hindlimb_1	SRP334094
SRR15610260	SRR15610260	Ye et al. (2022)	Limb	Hindlimb	Adult	365	12	1	NA	NA	d/d	RNA-seq	302	41384305146	PRJNA757699	SAMN20970878	34330086181	GEO	SRX11907550	GSM5536044	HiSeq X Ten	NA	PAIRED	cDNA	TRANSCRIPTOMIC	Ambystoma mexicanum	ILLUMINA	17/06/2022	GSM5536044	BulkRNA_MetamorphosedAxolotl_hindlimb_2	SRP334094
SRR15610261	SRR15610261	Ye et al. (2022)	Non_limb	Intestine	Adult	365	12	1	NA	NA	d/d	RNA-seq	302	11792333222	PRJNA757699	SAMN20970879	10018924301	GEO	SRX11907551	GSM5536045	HiSeq X Ten	NA	PAIRED	cDNA	TRANSCRIPTOMIC	Ambystoma mexicanum	ILLUMINA	17/06/2022	GSM5536045	BulkRNA_MetamorphosedAxolotl_intestine_1	SRP334094
SRR15610262	SRR15610262	Ye et al. (2022)	Non_limb	Intestine	Adult	365	12	1	NA	NA	d/d	RNA-seq	302	20790026092	PRJNA757699	SAMN20970886	17005186187	GEO	SRX11907552	GSM5536046	HiSeq X Ten	NA	PAIRED	cDNA	TRANSCRIPTOMIC	Ambystoma mexicanum	ILLUMINA	17/06/2022	GSM5536046	BulkRNA_MetamorphosedAxolotl_intestine_2	SRP334094
SRR15610263	SRR15610263	Ye et al. (2022)	Non_limb	Kidney	Adult	365	12	1	NA	NA	d/d	RNA-seq	302	14802395308	PRJNA757699	SAMN20970887	13066306482	GEO	SRX11907553	GSM5536047	HiSeq X Ten	NA	PAIRED	cDNA	TRANSCRIPTOMIC	Ambystoma mexicanum	ILLUMINA	17/06/2022	GSM5536047	BulkRNA_MetamorphosedAxolotl_kidney_1	SRP334094
SRR15610264	SRR15610264	Ye et al. (2022)	Non_limb	Kidney	Adult	365	12	1	NA	NA	d/d	RNA-seq	302	16613085232	PRJNA757699	SAMN20970880	14041284392	GEO	SRX11907554	GSM5536048	HiSeq X Ten	NA	PAIRED	cDNA	TRANSCRIPTOMIC	Ambystoma mexicanum	ILLUMINA	17/06/2022	GSM5536048	BulkRNA_MetamorphosedAxolotl_kidney_2	SRP334094
SRR15610265	SRR15610265	Ye et al. (2022)	Non_limb	Liver	Adult	365	12	1	NA	NA	d/d	RNA-seq	302	8184391770	PRJNA757699	SAMN20970881	3651425708	GEO	SRX11907555	GSM5536049	HiSeq X Ten	NA	PAIRED	cDNA	TRANSCRIPTOMIC	Ambystoma mexicanum	ILLUMINA	17/06/2022	GSM5536049	BulkRNA_MetamorphosedAxolotl_liver_1	SRP334094
SRR15610266	SRR15610266	Ye et al. (2022)	Non_limb	Liver	Adult	365	12	1	NA	NA	d/d	RNA-seq	302	33776718578	PRJNA757699	SAMN20970882	28517195909	GEO	SRX11907556	GSM5536050	HiSeq X Ten	NA	PAIRED	cDNA	TRANSCRIPTOMIC	Ambystoma mexicanum	ILLUMINA	17/06/2022	GSM5536050	BulkRNA_MetamorphosedAxolotl_liver_2	SRP334094
SRR15610267	SRR15610267	Ye et al. (2022)	Non_limb	Lung	Adult	365	12	1	NA	NA	d/d	RNA-seq	302	6810182748	PRJNA757699	SAMN20970883	2945195143	GEO	SRX11907557	GSM5536051	HiSeq X Ten	NA	PAIRED	cDNA	TRANSCRIPTOMIC	Ambystoma mexicanum	ILLUMINA	17/06/2022	GSM5536051	BulkRNA_MetamorphosedAxolotl_lung_1	SRP334094
SRR15610268	SRR15610268	Ye et al. (2022)	Non_limb	Lung	Adult	365	12	1	NA	NA	d/d	RNA-seq	302	7464528866	PRJNA757699	SAMN20970884	6720143944	GEO	SRX11907558	GSM5536052	HiSeq X Ten	NA	PAIRED	cDNA	TRANSCRIPTOMIC	Ambystoma mexicanum	ILLUMINA	17/06/2022	GSM5536052	BulkRNA_MetamorphosedAxolotl_lung_2	SRP334094
SRR15610269	SRR15610269	Ye et al. (2022)	Non_limb	Skin	Adult	365	12	1	NA	NA	d/d	RNA-seq	302	172097116	PRJNA757699	SAMN20970885	84924051	GEO	SRX11907559	GSM5536053	HiSeq X Ten	NA	PAIRED	cDNA	TRANSCRIPTOMIC	Ambystoma mexicanum	ILLUMINA	17/06/2022	GSM5536053	BulkRNA_MetamorphosedAxolotl_skin_1	SRP334094
SRR15610270	SRR15610270	Ye et al. (2022)	Non_limb	Skin	Adult	365	12	1	NA	NA	d/d	RNA-seq	302	12034362364	PRJNA757699	SAMN20970888	9925166915	GEO	SRX11907560	GSM5536054	HiSeq X Ten	NA	PAIRED	cDNA	TRANSCRIPTOMIC	Ambystoma mexicanum	ILLUMINA	17/06/2022	GSM5536054	BulkRNA_MetamorphosedAxolotl_skin_2	SRP334094
SRR15610271	SRR15610271	Ye et al. (2022)	Non_limb	Spleen	Adult	365	12	1	NA	NA	d/d	RNA-seq	302	17494032218	PRJNA757699	SAMN20970889	15221798463	GEO	SRX11907561	GSM5536055	HiSeq X Ten	NA	PAIRED	cDNA	TRANSCRIPTOMIC	Ambystoma mexicanum	ILLUMINA	17/06/2022	GSM5536055	BulkRNA_MetamorphosedAxolotl_spleen_1	SRP334094
SRR15610272	SRR15610272	Ye et al. (2022)	Non_limb	Spleen	Adult	365	12	1	NA	NA	d/d	RNA-seq	302	11605062418	PRJNA757699	SAMN20970890	10232479378	GEO	SRX11907562	GSM5536056	HiSeq X Ten	NA	PAIRED	cDNA	TRANSCRIPTOMIC	Ambystoma mexicanum	ILLUMINA	17/06/2022	GSM5536056	BulkRNA_MetamorphosedAxolotl_spleen_2	SRP334094
SRR15610273	SRR15610273	Ye et al. (2022)	Non_limb	Stomach	Adult	365	12	1	NA	NA	d/d	RNA-seq	302	4874484454	PRJNA757699	SAMN20970891	2076830420	GEO	SRX11907563	GSM5536057	HiSeq X Ten	NA	PAIRED	cDNA	TRANSCRIPTOMIC	Ambystoma mexicanum	ILLUMINA	17/06/2022	GSM5536057	BulkRNA_MetamorphosedAxolotl_stomach_1	SRP334094
SRR15610274	SRR15610274	Ye et al. (2022)	Non_limb	Stomach	Adult	365	12	1	NA	NA	d/d	RNA-seq	302	18664789276	PRJNA757699	SAMN20970892	15827661887	GEO	SRX11907564	GSM5536058	HiSeq X Ten	NA	PAIRED	cDNA	TRANSCRIPTOMIC	Ambystoma mexicanum	ILLUMINA	17/06/2022	GSM5536058	BulkRNA_MetamorphosedAxolotl_stomach_2	SRP334094
SRR15610275	SRR15610275	Ye et al. (2022)	Non_limb	Tail	Adult	365	12	1	NA	NA	d/d	RNA-seq	302	3830309186	PRJNA757699	SAMN20970893	1625367996	GEO	SRX11907565	GSM5536059	HiSeq X Ten	NA	PAIRED	cDNA	TRANSCRIPTOMIC	Ambystoma mexicanum	ILLUMINA	17/06/2022	GSM5536059	BulkRNA_MetamorphosedAxolotl_tail_1	SRP334094
SRR15610276	SRR15610276	Ye et al. (2022)	Non_limb	Tail	Adult	365	12	1	NA	NA	d/d	RNA-seq	302	18216954986	PRJNA757699	SAMN20970894	15578886444	GEO	SRX11907566	GSM5536060	HiSeq X Ten	NA	PAIRED	cDNA	TRANSCRIPTOMIC	Ambystoma mexicanum	ILLUMINA	17/06/2022	GSM5536060	BulkRNA_MetamorphosedAxolotl_tail_2	SRP334094
SRR2885267	SRR2885267	Bryant et al. (2017)	Limb	Bone	Sub_adult	NA	NA	NA	NA	NA	NA	RNA-seq	200	2831309200	PRJNA300706	SAMN04228853	1787120036	BROAD INSTITUTE	SRX1406084		Illumina HiSeq 2500	Bone_255_AR005_ACAGTG	PAIRED	PolyA	TRANSCRIPTOMIC	Ambystoma mexicanum	ILLUMINA	30/10/2016	Bone_255_AR005_ACAGTG	Bone_255_AR005_ACAGTG	SRP065567
SRR2885268	SRR2885268	Bryant et al. (2017)	Limb	Bone	Sub_adult	NA	NA	NA	NA	NA	NA	RNA-seq	200	3529587600	PRJNA300706	SAMN04228854	2221147524	BROAD INSTITUTE	SRX1406151		Illumina HiSeq 2500	Bone_256_AR006_GCCAAT	PAIRED	PolyA	TRANSCRIPTOMIC	Ambystoma mexicanum	ILLUMINA	30/10/2016	Bone_256_AR006_GCCAAT	Bone_256_AR006_GCCAAT	SRP065567
SRR2885269	SRR2885269	Bryant et al. (2017)	Limb	Bone	Sub_adult	NA	NA	NA	NA	NA	NA	RNA-seq	200	2282579200	PRJNA300706	SAMN04228855	1439143584	BROAD INSTITUTE	SRX1406152		Illumina HiSeq 2500	Bone_257_AR012_CTTGTA	PAIRED	PolyA	TRANSCRIPTOMIC	Ambystoma mexicanum	ILLUMINA	30/10/2016	Bone_257_AR012_CTTGTA	Bone_257_AR012_CTTGTA	SRP065567
SRR2885270	SRR2885270	Bryant et al. (2017)	Limb	Forearm cartilage	Sub_adult	NA	NA	NA	NA	NA	NA	RNA-seq	200	2494693200	PRJNA300706	SAMN04228856	1568027014	BROAD INSTITUTE	SRX1406159		Illumina HiSeq 2500	CartLong_258_AR002_CGATGT	PAIRED	PolyA	TRANSCRIPTOMIC	Ambystoma mexicanum	ILLUMINA	30/10/2016	CartLong_258_AR002_CGATGT	CartLong_258_AR002_CGATGT	SRP065567
SRR2885271	SRR2885271	Bryant et al. (2017)	Limb	Forearm cartilage	Sub_adult	NA	NA	NA	NA	NA	NA	RNA-seq	200	2264176800	PRJNA300706	SAMN04228857	1424541920	BROAD INSTITUTE	SRX1406160		Illumina HiSeq 2500	CartLong_259_AR004_TGACCA	PAIRED	PolyA	TRANSCRIPTOMIC	Ambystoma mexicanum	ILLUMINA	30/10/2016	CartLong_259_AR004_TGACCA	CartLong_259_AR004_TGACCA	SRP065567
SRR2885273	SRR2885273	Bryant et al. (2017)	Limb	Forearm cartilage	Sub_adult	NA	NA	NA	NA	NA	NA	RNA-seq	200	11228179400	PRJNA300706	SAMN04228858	7046867572	BROAD INSTITUTE	SRX1406161		Illumina HiSeq 2500	CartLong_260_AR014_AGTTCC	PAIRED	PolyA	TRANSCRIPTOMIC	Ambystoma mexicanum	ILLUMINA	30/10/2016	CartLong_260_AR014_AGTTCC	CartLong_260_AR014_AGTTCC	SRP065567
SRR2885274	SRR2885274	Bryant et al. (2017)	Limb	Wrist cartilage	Sub_adult	NA	NA	NA	NA	NA	NA	RNA-seq	200	2375527000	PRJNA300706	SAMN04228859	1498239275	BROAD INSTITUTE	SRX1406162		Illumina HiSeq 2500	SAMN04228859	PAIRED	PolyA	TRANSCRIPTOMIC	Ambystoma mexicanum	ILLUMINA	30/10/2016	CartWrist_261_AR007_CAGATC	CartWrist_261_AR007_CAGATC	SRP065567
SRR2885275	SRR2885275	Bryant et al. (2017)	Limb	Wrist cartilage	Sub_adult	NA	NA	NA	NA	NA	NA	RNA-seq	200	3261914600	PRJNA300706	SAMN04228860	2078979850	BROAD INSTITUTE	SRX1406163		Illumina HiSeq 2500	CartWrist_262_AR015_ATGTCA	PAIRED	PolyA	TRANSCRIPTOMIC	Ambystoma mexicanum	ILLUMINA	30/10/2016	CartWrist_262_AR015_ATGTCA	CartWrist_262_AR015_ATGTCA	SRP065567
SRR2885283	SRR2885283	Bryant et al. (2017)	Limb	Wrist cartilage	Sub_adult	NA	NA	NA	NA	NA	NA	RNA-seq	200	4377447400	PRJNA300706	SAMN04228861	2768038572	BROAD INSTITUTE	SRX1406171		Illumina HiSeq 2500	CartWrist_263_AR018_GTCCGC	PAIRED	PolyA	TRANSCRIPTOMIC	Ambystoma mexicanum	ILLUMINA	30/10/2016	CartWrist_263_AR018_GTCCGC	CartWrist_263_AR018_GTCCGC	SRP065567
SRR2885284	SRR2885284	Bryant et al. (2017)	Non_limb	Ovaries	Adult	NA	NA	NA	NA	female	NA	RNA-seq	200	3131092000	PRJNA300706	SAMN04228862	1758650061	BROAD INSTITUTE	SRX1406172		Illumina HiSeq 2500	Ovaries_218_AR016_CCGTCC	PAIRED	PolyA	TRANSCRIPTOMIC	Ambystoma mexicanum	ILLUMINA	30/10/2016	Ovaries_218_AR016_CCGTCC	Ovaries_218_AR016_CCGTCC	SRP065567
SRR2885285	SRR2885285	Bryant et al. (2017)	Non_limb	Ovaries	Adult	NA	NA	NA	NA	female	NA	RNA-seq	200	2561627400	PRJNA300706	SAMN04228863	1445807923	BROAD INSTITUTE	SRX1406173		Illumina HiSeq 2500	Ovaries_219_AR018_GTCCGC	PAIRED	PolyA	TRANSCRIPTOMIC	Ambystoma mexicanum	ILLUMINA	30/10/2016	Ovaries_219_AR018_GTCCGC	Ovaries_219_AR018_GTCCGC	SRP065567
SRR2885286	SRR2885286	Bryant et al. (2017)	Non_limb	Ovaries	Adult	NA	NA	NA	NA	female	NA	RNA-seq	200	2970398200	PRJNA300706	SAMN04228864	1669216204	BROAD INSTITUTE	SRX1406174		Illumina HiSeq 2500	Ovaries_220_AR019_GTGAAA	PAIRED	PolyA	TRANSCRIPTOMIC	Ambystoma mexicanum	ILLUMINA	30/10/2016	Ovaries_220_AR019_GTGAAA	Ovaries_220_AR019_GTGAAA	SRP065567
SRR2885287	SRR2885287	Bryant et al. (2017)	Non_limb	Testes	Adult	NA	NA	NA	NA	male	NA	RNA-seq	200	3643105000	PRJNA300706	SAMN04228865	2063811801	BROAD INSTITUTE	SRX1406175		Illumina HiSeq 2500	Testes_250_AR002_CGATGT	PAIRED	PolyA	TRANSCRIPTOMIC	Ambystoma mexicanum	ILLUMINA	30/10/2016	Testes_250_AR002_CGATGT	Testes_250_AR002_CGATGT	SRP065567
SRR2885288	SRR2885288	Bryant et al. (2017)	Non_limb	Testes	Adult	NA	NA	NA	NA	male	NA	RNA-seq	200	3084528600	PRJNA300706	SAMN04228866	1735000731	BROAD INSTITUTE	SRX1406176		Illumina HiSeq 2500	Testes_251_AR004_TGACCA	PAIRED	PolyA	TRANSCRIPTOMIC	Ambystoma mexicanum	ILLUMINA	30/10/2016	Testes_251_AR004_TGACCA	Testes_251_AR004_TGACCA	SRP065567
SRR2885289	SRR2885289	Bryant et al. (2017)	Non_limb	Testes	Adult	NA	NA	NA	NA	male	NA	RNA-seq	200	7108463400	PRJNA300706	SAMN04228867	4016642493	BROAD INSTITUTE	SRX1406177		Illumina HiSeq 2500	Testes_253_AR007_CAGATC	PAIRED	PolyA	TRANSCRIPTOMIC	Ambystoma mexicanum	ILLUMINA	30/10/2016	Testes_253_AR007_CAGATC	Testes_253_AR007_CAGATC	SRP065567
SRR2885290	SRR2885290	Bryant et al. (2017)	Non_limb	Testes	Adult	NA	NA	NA	NA	male	NA	RNA-seq	200	2304785200	PRJNA300706	SAMN04228868	1296653991	BROAD INSTITUTE	SRX1406179		Illumina HiSeq 2500	Testes_254_AR013_AGTCAA	PAIRED	PolyA	TRANSCRIPTOMIC	Ambystoma mexicanum	ILLUMINA	30/10/2016	Testes_254_AR013_AGTCAA	Testes_254_AR013_AGTCAA	SRP065567
SRR2885291	SRR2885291	Bryant et al. (2017)	Limb	Blood vessel	Sub_adult	NA	NA	NA	NA	NA	NA	RNA-seq	200	5735625400	PRJNA300706	SAMN04228869	4117820129	BROAD INSTITUTE	SRX1406180		Illumina HiSeq 2500	blood_vessel_904_CAGATC	PAIRED	PolyA	TRANSCRIPTOMIC	Ambystoma mexicanum	ILLUMINA	30/10/2016	blood_vessel_904_CAGATC	blood_vessel_904_CAGATC	SRP065567
SRR2885293	SRR2885293	Bryant et al. (2017)	Limb	Blood vessel	Sub_adult	NA	NA	NA	NA	NA	NA	RNA-seq	200	6058924600	PRJNA300706	SAMN04228870	4322599695	BROAD INSTITUTE	SRX1406181		Illumina HiSeq 2500	blood_vessel_905_CTTGTA	PAIRED	PolyA	TRANSCRIPTOMIC	Ambystoma mexicanum	ILLUMINA	30/10/2016	blood_vessel_905_CTTGTA	blood_vessel_905_CTTGTA	SRP065567
SRR2885316	SRR2885316	Bryant et al. (2017)	Limb	Blood vessel	Sub_adult	NA	NA	NA	NA	NA	NA	RNA-seq	200	12238502600	PRJNA300706	SAMN04228871	9063441969	BROAD INSTITUTE	SRX1406193		Illumina HiSeq 2500	blood_vessel_906_AGTCAA	PAIRED	PolyA	TRANSCRIPTOMIC	Ambystoma mexicanum	ILLUMINA	30/10/2016	blood_vessel_906_AGTCAA	blood_vessel_906_AGTCAA	SRP065567
SRR2885553	SRR2885553	Bryant et al. (2017)	Limb_blastema	Distal blastema	Adult	NA	NA	NA	NA	NA	NA	RNA-seq	200	15240238000	PRJNA300706	SAMN04228872	9591916683	BROAD INSTITUTE	SRX1406221		Illumina HiSeq 2500	distal_CGATGT_L008	PAIRED	PolyA	TRANSCRIPTOMIC	Ambystoma mexicanum	ILLUMINA	30/10/2016	distal_CGATGT_L008	distal_CGATGT_L008	SRP065567
SRR2885591	SRR2885591	Bryant et al. (2017)	Limb_blastema	Distal blastema	Adult	NA	NA	NA	NA	NA	NA	RNA-seq	202	11842368776	PRJNA300706	SAMN04228873	6815889153	BROAD INSTITUTE	SRX1406247		Illumina HiSeq 2500	distal_GCCAAT_L006	PAIRED	PolyA	TRANSCRIPTOMIC	Ambystoma mexicanum	ILLUMINA	30/10/2016	distal_GCCAAT_L006	distal_GCCAAT_L006	SRP065567
SRR2885592	SRR2885592	Bryant et al. (2017)	Limb	Elbow	Sub_adult	NA	NA	NA	NA	NA	NA	RNA-seq	200	3540031000	PRJNA300706	SAMN04228874	2581852645	BROAD INSTITUTE	SRX1406248		Illumina HiSeq 2500	elbow_10325_AGTTCC	PAIRED	PolyA	TRANSCRIPTOMIC	Ambystoma mexicanum	ILLUMINA	30/10/2016	elbow_10325_AGTTCC	elbow_10325_AGTTCC	SRP065567
SRR2885593	SRR2885593	Bryant et al. (2017)	Limb	Elbow	Sub_adult	NA	NA	NA	NA	NA	NA	RNA-seq	200	3109352400	PRJNA300706	SAMN04228875	2336722655	BROAD INSTITUTE	SRX1406249		Illumina HiSeq 2500	elbow_10328_GTCCGC	PAIRED	PolyA	TRANSCRIPTOMIC	Ambystoma mexicanum	ILLUMINA	30/10/2016	elbow_10328_GTCCGC	elbow_10328_GTCCGC	SRP065567
SRR2885594	SRR2885594	Bryant et al. (2017)	Limb	Forearm	Sub_adult	NA	NA	NA	NA	NA	NA	RNA-seq	200	3486385800	PRJNA300706	SAMN04228876	2537235524	BROAD INSTITUTE	SRX1406250		Illumina HiSeq 2500	forearm_10321_TGACCA	PAIRED	PolyA	TRANSCRIPTOMIC	Ambystoma mexicanum	ILLUMINA	30/10/2016	forearm_10321_TGACCA	forearm_10321_TGACCA	SRP065567
SRR2885595	SRR2885595	Bryant et al. (2017)	Limb	Forearm	Sub_adult	NA	NA	NA	NA	NA	NA	RNA-seq	200	3656324400	PRJNA300706	SAMN04228877	2588174689	BROAD INSTITUTE	SRX1406251		Illumina HiSeq 2500	forearm_10324_AGTCAA	PAIRED	PolyA	TRANSCRIPTOMIC	Ambystoma mexicanum	ILLUMINA	30/10/2016	forearm_10324_AGTCAA	forearm_10324_AGTCAA	SRP065567
SRR2885596	SRR2885596	Bryant et al. (2017)	Non_limb	Gill filament	Sub_adult	NA	NA	NA	NA	NA	NA	RNA-seq	200	5279334800	PRJNA300706	SAMN04228878	3951821146	BROAD INSTITUTE	SRX1406252		Illumina HiSeq 2500	gillfilament_10319_ACAGTG	PAIRED	PolyA	TRANSCRIPTOMIC	Ambystoma mexicanum	ILLUMINA	30/10/2016	gillfilament_10319_ACAGTG	gillfilament_10319_ACAGTG	SRP065567
SRR2885597	SRR2885597	Bryant et al. (2017)	Limb	Hand	Sub_adult	NA	NA	NA	NA	NA	NA	RNA-seq	200	9940145200	PRJNA300706	SAMN04228879	6996809674	BROAD INSTITUTE	SRX1406253		Illumina HiSeq 2500	hand_10320_CGATGT	PAIRED	PolyA	TRANSCRIPTOMIC	Ambystoma mexicanum	ILLUMINA	30/10/2016	hand_10320_CGATGT	hand_10320_CGATGT	SRP065567
SRR2885598	SRR2885598	Bryant et al. (2017)	Limb	Hand	Sub_adult	NA	NA	NA	NA	NA	NA	RNA-seq	200	4516201800	PRJNA300706	SAMN04228880	3225471899	BROAD INSTITUTE	SRX1406254		Illumina HiSeq 2500	hand_10323_CTTGTA	PAIRED	PolyA	TRANSCRIPTOMIC	Ambystoma mexicanum	ILLUMINA	30/10/2016	hand_10323_CTTGTA	hand_10323_CTTGTA	SRP065567
SRR2885599	SRR2885599	Bryant et al. (2017)	Limb	Hand	Sub_adult	NA	NA	NA	NA	NA	NA	RNA-seq	200	3805119000	PRJNA300706	SAMN04228881	2753232748	BROAD INSTITUTE	SRX1406255		Illumina HiSeq 2500	hand_10327_CCGTCC	PAIRED	PolyA	TRANSCRIPTOMIC	Ambystoma mexicanum	ILLUMINA	30/10/2016	hand_10327_CCGTCC	hand_10327_CCGTCC	SRP065567
SRR2885600	SRR2885600	Bryant et al. (2017)	Non_limb	Heart	Sub_adult	NA	NA	NA	NA	NA	NA	RNA-seq	200	4960752400	PRJNA300706	SAMN04228882	3539728010	BROAD INSTITUTE	SRX1406256		Illumina HiSeq 2500	heart_907_AGTTCC	PAIRED	PolyA	TRANSCRIPTOMIC	Ambystoma mexicanum	ILLUMINA	30/10/2016	heart_907_AGTTCC	heart_907_AGTTCC	SRP065567
SRR2885601	SRR2885601	Bryant et al. (2017)	Non_limb	Heart	Sub_adult	NA	NA	NA	NA	NA	NA	RNA-seq	200	4014613200	PRJNA300706	SAMN04228883	2871568531	BROAD INSTITUTE	SRX1406257		Illumina HiSeq 2500	heart_908_ATGTCA	PAIRED	PolyA	TRANSCRIPTOMIC	Ambystoma mexicanum	ILLUMINA	30/10/2016	heart_908_ATGTCA	heart_908_ATGTCA	SRP065567
SRR2885675	SRR2885675	Bryant et al. (2017)	Non_limb	Heart	Sub_adult	NA	NA	NA	NA	NA	NA	RNA-seq	200	6979713000	PRJNA300706	SAMN04228884	5018418177	BROAD INSTITUTE	SRX1406272		Illumina HiSeq 2500	heart_909_CCGTCC	PAIRED	PolyA	TRANSCRIPTOMIC	Ambystoma mexicanum	ILLUMINA	30/10/2016	heart_909_CCGTCC	heart_909_CCGTCC	SRP065567
SRR2885865	SRR2885865	Bryant et al. (2017)	Limb_blastema	Proximal blastema	Adult	NA	NA	NA	NA	NA	NA	RNA-seq	202	19209174042	PRJNA300706	SAMN04228885	11022545762	BROAD INSTITUTE	SRX1406305		Illumina HiSeq 2500	proximal_CAGATC_L006	PAIRED	PolyA	TRANSCRIPTOMIC	Ambystoma mexicanum	ILLUMINA	30/10/2016	proximal_CAGATC_L006	proximal_CAGATC_L006	SRP065567
SRR2885866	SRR2885866	Bryant et al. (2017)	Limb_blastema	Proximal blastema	Adult	NA	NA	NA	NA	NA	NA	RNA-seq	200	11910195600	PRJNA300706	SAMN04228886	7537832606	BROAD INSTITUTE	SRX1406306		Illumina HiSeq 2500	proximal_TGACCA_L008	PAIRED	PolyA	TRANSCRIPTOMIC	Ambystoma mexicanum	ILLUMINA	30/10/2016	proximal_TGACCA_L008	proximal_TGACCA_L008	SRP065567
SRR2885867	SRR2885867	Bryant et al. (2017)	Limb	Skeletal muscle	Sub_adult	NA	NA	NA	NA	NA	NA	RNA-seq	200	10325013800	PRJNA300706	SAMN04228887	7381670743	BROAD INSTITUTE	SRX1406307		Illumina HiSeq 2500	skeletal_900_CGATGT	PAIRED	PolyA	TRANSCRIPTOMIC	Ambystoma mexicanum	ILLUMINA	30/10/2016	skeletal_900_CGATGT	skeletal_900_CGATGT	SRP065567
SRR2885868	SRR2885868	Bryant et al. (2017)	Limb	Skeletal muscle	Sub_adult	NA	NA	NA	NA	NA	NA	RNA-seq	200	5898358600	PRJNA300706	SAMN04228888	4455269880	BROAD INSTITUTE	SRX1406308		Illumina HiSeq 2500	skeletal_901_TGACCA	PAIRED	PolyA	TRANSCRIPTOMIC	Ambystoma mexicanum	ILLUMINA	30/10/2016	skeletal_901_TGACCA	skeletal_901_TGACCA	SRP065567
SRR2885869	SRR2885869	Bryant et al. (2017)	Limb	Skeletal muscle	Sub_adult	NA	NA	NA	NA	NA	NA	RNA-seq	200	8473601200	PRJNA300706	SAMN04228889	6202274326	BROAD INSTITUTE	SRX1406310		Illumina HiSeq 2500	skeletal_902_ACAGTG	PAIRED	PolyA	TRANSCRIPTOMIC	Ambystoma mexicanum	ILLUMINA	30/10/2016	skeletal_902_ACAGTG	skeletal_902_ACAGTG	SRP065567
SRR2885870	SRR2885870	Bryant et al. (2017)	Limb	Skeletal muscle	Sub_adult	NA	NA	NA	NA	NA	NA	RNA-seq	200	5937762800	PRJNA300706	SAMN04228890	4197832360	BROAD INSTITUTE	SRX1406311		Illumina HiSeq 2500	skeletal_903_GCCAAT	PAIRED	PolyA	TRANSCRIPTOMIC	Ambystoma mexicanum	ILLUMINA	30/10/2016	skeletal_903_GCCAAT	skeletal_903_GCCAAT	SRP065567
SRR2885871	SRR2885871	Bryant et al. (2017)	Limb	Upper arm	Sub_adult	NA	NA	NA	NA	NA	NA	RNA-seq	200	4090279800	PRJNA300706	SAMN04228891	2945692316	BROAD INSTITUTE	SRX1406313		Illumina HiSeq 2500	upperarm_10322_CAGATC	PAIRED	PolyA	TRANSCRIPTOMIC	Ambystoma mexicanum	ILLUMINA	30/10/2016	upperarm_10322_CAGATC	upperarm_10322_CAGATC	SRP065567
SRR2885873	SRR2885873	Bryant et al. (2017)	Limb	Upper arm	Sub_adult	NA	NA	NA	NA	NA	NA	RNA-seq	200	3393713200	PRJNA300706	SAMN04228892	2427261648	BROAD INSTITUTE	SRX1406315		Illumina HiSeq 2500	upperarm_10326_ATGTCA	PAIRED	PolyA	TRANSCRIPTOMIC	Ambystoma mexicanum	ILLUMINA	30/10/2016	upperarm_10326_ATGTCA	upperarm_10326_ATGTCA	SRP065567
SRR2885875	SRR2885875	Bryant et al. (2017)	Limb	Upper arm	Sub_adult	NA	NA	NA	NA	NA	NA	RNA-seq	200	3096631400	PRJNA300706	SAMN04228893	2226756115	BROAD INSTITUTE	SRX1406316		Illumina HiSeq 2500	upperarm_10329_GTGAAA	PAIRED	PolyA	TRANSCRIPTOMIC	Ambystoma mexicanum	ILLUMINA	30/10/2016	upperarm_10329_GTGAAA	upperarm_10329_GTGAAA	SRP065567
SRR5042765	SRR5042765	Caballero_Perez et al. (2018)	Non_limb	Tail	Adult	NA	NA	NA	NA	female	NA	RNA-seq	202	2736989910	PRJNA354434	SAMN06045850	1827785050	LANGEBIO_CINVESTAV	SRX2365851		Illumina HiSeq 2000	lh1aj1ss06	PAIRED	RANDOM	TRANSCRIPTOMIC	Ambystoma mexicanum	ILLUMINA	03/12/2016	lh1aj1ss06		SRP093628
SRR5042766	SRR5042766	Caballero_Perez et al. (2018)	Limb	Front leg	Adult	NA	NA	NA	NA	female	NA	RNA-seq	202	2736990314	PRJNA354434	SAMN06045849	1817570403	LANGEBIO_CINVESTAV	SRX2365852		Illumina HiSeq 2000	lh1aj1ss05	PAIRED	RANDOM	TRANSCRIPTOMIC	Ambystoma mexicanum	ILLUMINA	03/12/2016	lh1aj1ss05		SRP093628
SRR5042767	SRR5042767	Caballero_Perez et al. (2018)	Non_limb	Liver	Adult	NA	NA	NA	NA	female	NA	RNA-seq	202	1922943848	PRJNA354434	SAMN06045847	1264475340	LANGEBIO_CINVESTAV	SRX2365853		Illumina HiSeq 2000	lh1aj1ss03	PAIRED	RANDOM	TRANSCRIPTOMIC	Ambystoma mexicanum	ILLUMINA	03/12/2016	lh1aj1ss03		SRP093628
SRR5042768	SRR5042768	Caballero_Perez et al. (2018)	Non_limb	Gills	Adult	NA	NA	NA	NA	female	NA	RNA-seq	202	2737010514	PRJNA354434	SAMN06045845	1848895841	LANGEBIO_CINVESTAV	SRX2365854		Illumina HiSeq 2000	lh1aj1ss01	PAIRED	RANDOM	TRANSCRIPTOMIC	Ambystoma mexicanum	ILLUMINA	03/12/2016	lh1aj1ss01		SRP093628
SRR5042769	SRR5042769	Caballero_Perez et al. (2018)	Limb	Rear leg	Adult	NA	NA	NA	NA	female	NA	RNA-seq	202	2737037986	PRJNA354434	SAMN06045848	1833461250	LANGEBIO_CINVESTAV	SRX2365855		Illumina HiSeq 2000	lh1aj1ss04	PAIRED	RANDOM	TRANSCRIPTOMIC	Ambystoma mexicanum	ILLUMINA	03/12/2016	lh1aj1ss04		SRP093628
SRR5042770	SRR5042770	Caballero_Perez et al. (2018)	Non_limb	Heart	Adult	NA	NA	NA	NA	female	NA	RNA-seq	202	2162389598	PRJNA354434	SAMN06045846	1442483907	LANGEBIO_CINVESTAV	SRX2365856		Illumina HiSeq 2000	lh1aj1ss02	PAIRED	RANDOM	TRANSCRIPTOMIC	Ambystoma mexicanum	ILLUMINA	03/12/2016	lh1aj1ss02		SRP093628
SRR5341564	SRR5341564	Nowoshilow et al. (2018)	Non_limb	Ovaries	Adult	NA	NA	NA	NA	NA	white (d/d)	RNA-seq	250	63445046000	PRJNA378982	SAMN06564500	21825105784	INSTITUTE OF MOLECULAR PATHOLOGY	SRX2638241		Illumina HiSeq 2500	ovary sample B	PAIRED	RANDOM	TRANSCRIPTOMIC	Ambystoma mexicanum	ILLUMINA	04/02/2018	mOvaries		SRP101842
SRR5341565	SRR5341565	Nowoshilow et al. (2018)	Non_limb	Islets	Adult	NA	NA	NA	NA	NA	white (d/d)	RNA-seq	152	25736203608	PRJNA378982	SAMN06564499	11558614896	INSTITUTE OF MOLECULAR PATHOLOGY	SRX2638242		Illumina HiSeq 2500	L12905	PAIRED	RANDOM	TRANSCRIPTOMIC	Ambystoma mexicanum	ILLUMINA	04/02/2018	mIslets		SRP101842
SRR5341568	SRR5341568	Nowoshilow et al. (2018)	Non_limb	Intact spinal cord	Adult	NA	NA	NA	NA	NA	white (d/d)	RNA-seq	152	9994599032	PRJNA378982	SAMN06564496	6694734280	INSTITUTE OF MOLECULAR PATHOLOGY	SRX2638245		Illumina HiSeq 2500	L258_MSC142x6	PAIRED	RANDOM	TRANSCRIPTOMIC	Ambystoma mexicanum	ILLUMINA	04/02/2018	mSC		SRP101842
SRR5341569	SRR5341569	Nowoshilow et al. (2018)	Non_limb	Testes	Adult	NA	NA	NA	NA	NA	white (d/d)	RNA-seq	202	14319872920	PRJNA378982	SAMN06564495	10383315609	INSTITUTE OF MOLECULAR PATHOLOGY	SRX2638246		Illumina HiSeq 2500	L3327_Testes	PAIRED	RANDOM	TRANSCRIPTOMIC	Ambystoma mexicanum	ILLUMINA	04/02/2018	mTestes		SRP101842
SRR5341570	SRR5341570	Nowoshilow et al. (2018)	Non_limb	Spleen	Adult	NA	NA	NA	NA	NA	white (d/d)	RNA-seq	202	11510199572	PRJNA378982	SAMN06564494	8297968755	INSTITUTE OF MOLECULAR PATHOLOGY	SRX2638247		Illumina HiSeq 2500	L3325_Spleen	PAIRED	RANDOM	TRANSCRIPTOMIC	Ambystoma mexicanum	ILLUMINA	04/02/2018	mSpleen		SRP101842
SRR5341571	SRR5341571	Nowoshilow et al. (2018)	Non_limb	Lung	Adult	NA	NA	NA	NA	NA	white (d/d)	RNA-seq	202	8518979936	PRJNA378982	SAMN06564493	6160230166	INSTITUTE OF MOLECULAR PATHOLOGY	SRX2638248		Illumina HiSeq 2500	L3324_Lung	PAIRED	RANDOM	TRANSCRIPTOMIC	Ambystoma mexicanum	ILLUMINA	04/02/2018	mLung		SRP101842
SRR5341572	SRR5341572	Nowoshilow et al. (2018)	Non_limb	Liver	Adult	NA	NA	NA	NA	NA	white (d/d)	RNA-seq	202	9376431556	PRJNA378982	SAMN06564492	6758122038	INSTITUTE OF MOLECULAR PATHOLOGY	SRX2638249		Illumina HiSeq 2500	L3323_Liver	PAIRED	RANDOM	TRANSCRIPTOMIC	Ambystoma mexicanum	ILLUMINA	04/02/2018	mLiver		SRP101842
SRR5341573	SRR5341573	Nowoshilow et al. (2018)	Non_limb	Heart	Adult	NA	NA	NA	NA	NA	white (d/d)	RNA-seq	202	10416513598	PRJNA378982	SAMN06564491	7499456173	INSTITUTE OF MOLECULAR PATHOLOGY	SRX2638250		Illumina HiSeq 2500	L3322_Heart	PAIRED	RANDOM	TRANSCRIPTOMIC	Ambystoma mexicanum	ILLUMINA	04/02/2018	mHeart		SRP101842
SRR5341574	SRR5341574	Nowoshilow et al. (2018)	Non_limb	Brain	Adult	NA	NA	NA	NA	NA	white (d/d)	RNA-seq	202	9219001038	PRJNA378982	SAMN06564490	6626995328	INSTITUTE OF MOLECULAR PATHOLOGY	SRX2638251		Illumina HiSeq 2500	L3328_Metamorph. brain	PAIRED	RANDOM	TRANSCRIPTOMIC	Ambystoma mexicanum	ILLUMINA	04/02/2018	metBrain		SRP101842
SRR5341575	SRR5341575	Nowoshilow et al. (2018)	Non_limb	Head	Adult	NA	NA	NA	NA	NA	white (d/d)	RNA-seq	202	9832979634	PRJNA378982	SAMN06564489	7092697821	INSTITUTE OF MOLECULAR PATHOLOGY	SRX2638252		Illumina HiSeq 2500	L3321_BlH	PAIRED	RANDOM	TRANSCRIPTOMIC	Ambystoma mexicanum	ILLUMINA	04/02/2018	blHead		SRP101842
SRR5341576	SRR5341576	Nowoshilow et al. (2018)	Limb_blastema	Forelimb blastema	Adult	NA	NA	NA	15	NA	white (d/d)	RNA-seq	202	9073450140	PRJNA378982	SAMN06564488	6505779124	INSTITUTE OF MOLECULAR PATHOLOGY	SRX2638253		Illumina HiSeq 2500	L2811_Bl15	PAIRED	RANDOM	TRANSCRIPTOMIC	Ambystoma mexicanum	ILLUMINA	04/02/2018	15dpaLBL		SRP101842
SRR5341577	SRR5341577	Nowoshilow et al. (2018)	Limb_blastema	Forelimb blastema	Adult	NA	NA	NA	9	NA	white (d/d)	RNA-seq	202	9893243304	PRJNA378982	SAMN06564487	7097448555	INSTITUTE OF MOLECULAR PATHOLOGY	SRX2638254		Illumina HiSeq 2500	L2810_Bl9	PAIRED	RANDOM	TRANSCRIPTOMIC	Ambystoma mexicanum	ILLUMINA	04/02/2018	9dpaLBL		SRP101842
SRR5341578	SRR5341578	Nowoshilow et al. (2018)	Non_limb	Tail blastema	Adult	NA	NA	NA	NA	NA	white (d/d)	RNA-seq	202	7814348386	PRJNA378982	SAMN06564486	5640340763	INSTITUTE OF MOLECULAR PATHOLOGY	SRX2638255		Illumina HiSeq 2500	L3326_8dTB	PAIRED	RANDOM	TRANSCRIPTOMIC	Ambystoma mexicanum	ILLUMINA	04/02/2018	8dpaTBL		SRP101842
SRR5341579	SRR5341579	Nowoshilow et al. (2018)	Non_limb	Injured spinal cord	Adult	NA	NA	NA	NA	NA	white (d/d)	RNA-seq	152	11925912400	PRJNA378982	SAMN06564485	8148717327	INSTITUTE OF MOLECULAR PATHOLOGY	SRX2638256		Illumina HiSeq 2500	L257_6dSC142x6	PAIRED	RANDOM	TRANSCRIPTOMIC	Ambystoma mexicanum	ILLUMINA	04/02/2018	6dpiSC		SRP101842
SRR5341580	SRR5341580	Nowoshilow et al. (2018)	Non_limb	Injured spinal cord	Adult	NA	NA	NA	NA	NA	white (d/d)	RNA-seq	202	7707712788	PRJNA378982	SAMN06564484	5545294912	INSTITUTE OF MOLECULAR PATHOLOGY	SRX2638257		Illumina HiSeq 2500	L3320_1diSC	PAIRED	RANDOM	TRANSCRIPTOMIC	Ambystoma mexicanum	ILLUMINA	04/02/2018	1dpiSC		SRP101842
SRR5341581	SRR5341581	Nowoshilow et al. (2018)	Non_limb	Tail bud	Sub_adult	5	0.164383	0.0136986	NA	NA	white (d/d)	RNA-seq	202	9746354560	PRJNA378982	SAMN06564483	7031881588	INSTITUTE OF MOLECULAR PATHOLOGY	SRX2638258		Illumina HiSeq 2500	L2808_TB	PAIRED	RANDOM	TRANSCRIPTOMIC	Ambystoma mexicanum	ILLUMINA	04/02/2018	TB		SRP101842
