## Supplementary material for "Retrotransposon expression is upregulated by aging and suppressed during regeneration of the limb in the axolotl (*Ambystoma mexicanum*)": S3 Table

genomic_feature	count	percentage
cds_DOWN_cluster_not_shared	526	0.00331528143682532
cds_NS_cluster_not_shared	4167	0.02626383602138999
cds_UP_cluster_not_shared	327	0.00206102096928114
down10kb_gene_DOWN_cluster_not_shared	9312	0.05869182650136396
down10kb_gene_NS_cluster_not_shared	90658	0.5714007309880427
down10kb_gene_UP_cluster_not_shared	4682	0.0295097864775973
down50kb_gene_DOWN_cluster_not_shared	77537	0.48870147674358433
down50kb_gene_NS_cluster_not_shared	729699	4.599158838726244
down50kb_gene_UP_cluster_not_shared	39256	0.2474233613764544
down5kb_gene_DOWN_cluster_not_shared	6858	0.04322471500712565
down5kb_gene_NS_cluster_not_shared	68561	0.4321273965592799
down5kb_gene_UP_cluster_not_shared	3562	0.02245063208739888
exonic_DOWN_cluster_not_shared	667	0.00420397855201994
exonic_NS_cluster_not_shared	8179	0.05155073549770789
exonic_UP_cluster_not_shared	521	0.00328376735472622
five_prime_utr_DOWN_cluster_not_shared	617	0.00388883773102894
five_prime_utr_NS_cluster_not_shared	4045	0.02549489241817195
five_prime_utr_UP_cluster_not_shared	470	0.0029623237173154
inferred_TSS_promoter_DOWN_cluster_not_shared	1516	0.00955506969244714
inferred_TSS_promoter_NS_cluster_not_shared	17179	0.108276083276088
inferred_TSS_promoter_UP_cluster_not_shared	933	0.00588052771969207
inferred_TTS_DOWN_cluster_not_shared	1395	0.00879242890564891
inferred_TTS_NS_cluster_not_shared	14283	0.09002312692428925
inferred_TTS_UP_cluster_not_shared	728	0.00458845035362896
intergenic_region_NA_cluster_not_shared	9193286	57.94359395290145
intronic_DOWN_cluster_not_shared	703791	4.435865470921547
intronic_NS_cluster_not_shared	3667765	23.11724946604115
intronic_NS_cluster_shared	0	0
intronic_UP_cluster_not_shared	312696	1.970865483212039
intronic_UP_cluster_shared	0	0
other_genic_DOWN_cluster_not_shared	306	0.00192866182446492
other_genic_NS_cluster_not_shared	2901	0.01828447043389785
other_genic_UP_cluster_not_shared	275	0.0017332745154505
three_prime_utr_DOWN_cluster_not_shared	1135	0.00715369663649571
three_prime_utr_NS_cluster_not_shared	8547	0.05387017194020165
three_prime_utr_UP_cluster_not_shared	562	0.00354218282793884
up10kb_gene_DOWN_cluster_not_shared	9353	0.05895024197457658
up10kb_gene_NS_cluster_not_shared	87967	0.554439852002307
up10kb_gene_UP_cluster_not_shared	4287	0.02702017399176839
up10kb_gene_UP_cluster_shared	0	0
up50kb_gene_DOWN_cluster_not_shared	67479	0.42530774919303466
up50kb_gene_NS_cluster_not_shared	611168	3.8520797056685576
up50kb_gene_UP_cluster_not_shared	31513	0.19862065383778807
up5kb_gene_DOWN_cluster_not_shared	6648	0.04190112355896344
up5kb_gene_NS_cluster_not_shared	66971	0.4221059184517661
up5kb_gene_UP_cluster_not_shared	3595	0.02265862502925294
