## Supplementary material for "Retrotransposon expression is upregulated by aging and suppressed during regeneration of the limb in the axolotl (*Ambystoma mexicanum*)": S4 Table

gene_symbol	gene/RE ID	B vs L	B vs L (A)	B vs L (SA)	A vs SA	A vs SA (L)	A vs SA (B)	Age effect (B vs L)	WGCNA
IL11	AMEX60DD016524	8.85	NA	8.35	NA	NA	NA	NA	16
ODAM	AMEX60DD044102	7.95	NA	5.42	NA	NA	NA	NA	16
AMEX60DD044091	AMEX60DD044091	6.97	NA	5.66	NA	NA	NA	NA	15
SHF_dup2	AMEX60DDU001031218	6.11	3.39	3.7	NA	NA	NA	NA	16
MMP13_dup7	AMEX60DD049502	5.82	4.76	4.37	NA	NA	NA	NA	16
AMEX60DD015912	AMEX60DD015912	5.76	NA	NA	NA	NA	NA	NA	15
KAZALD1_dup4	AMEX60DD046684	5.7	7.05	NA	NA	-2.69	NA	NA	5
SHD	AMEX60DD014280	5.53	5.26	4.05	NA	NA	NA	NA	16
KAZALD1_dup3	AMEX60DD046379	5.52	6.91	NA	NA	-2.28	NA	NA	5
BHLHA9	AMEX60DD054790	5.47	NA	41.29	NA	23.28	-12.62	-37.07	16
AMEX60DDU001021321	AMEX60DDU001021321	5.41	NA	NA	NA	NA	NA	NA	NA
GSG1	AMEX60DD054043	5.41	NA	2.65	NA	NA	NA	NA	15
TAPBPL_dup1	AMEX60DD015913	5.36	NA	6.11	NA	NA	NA	NA	15
MMP11	AMEX60DD000336	5.34	4.87	4.61	NA	NA	NA	NA	16
ANGPTL2_dup1	AMEX60DD031854	5.28	6.69	3.57	NA	NA	NA	NA	16
NA	rnd-6_family-8458:rnd-6_family-8458:Unknown	2.52	NA	3.08	NA	NA	NA	-5.15	14
NA	rnd-5_family-1610:rnd-5_family-1610:Unknown	-2.07	NA	NA	NA	NA	NA	NA	14
NA	5000_5500_cluster_433:Mag:Ty3:LTR	-2.27	NA	NA	NA	NA	NA	NA	14
NA	6000_6500_cluster_342:Vclade:Chromoviridae:Ty3:LTR	-2.31	NA	NA	NA	NA	NA	NA	14
NA	5500_6000_cluster_5043:Vclade:Chromoviridae:Ty3:LTR	-2.64	NA	NA	NA	2.43	NA	NA	14
NA	rnd-5_family-3873:rnd-5_family-3873:Unknown	-2.68	NA	NA	NA	NA	NA	NA	14
AMEX60DD018562	AMEX60DD018562	-4.29	NA	-28.18	NA	4.63	29.32	23.56	15
NA	6000_6500_cluster_793:Vclade:Chromoviridae:Ty3:LTR	-4.58	NA	-3.71	NA	NA	NA	NA	14
NNMT_dup23	AMEX60DD053668	-5.01	NA	-9.91	4.29	NA	NA	4.99	9
SMPD3_dup1	AMEX60DD015439	-5.4	-2.99	-4.52	-4.69	NA	NA	NA	15
NNMT_dup21	AMEX60DD053666	-6.4	-8.25	-8.87	3.32	NA	NA	NA	6
AMEX60DD032486	AMEX60DD032486	-6.41	NA	-37.76	NA	NA	40.45	41.78	16
PRSS35	AMEX60DD033732	-6.54	NA	-7.26	-2.34	-4.15	3.59	8.37	6
SRPK3_dup3	AMEX60DD023209	-8.62	NA	-8.55	-4.65	-3.7	NA	5.41	6
SYPL2	AMEX60DD009200	-11.37	NA	NA	NA	NA	NA	NA	6
AMEX60DD051962	AMEX60DD051962	-11.47	NA	NA	NA	NA	NA	NA	6
ACTC1_dup5	AMEX60DD034544	-11.48	-4.11	-15.11	NA	-6.02	NA	6.92	6
MYL1	AMEX60DD055382	-11.64	NA	-13.77	NA	-3.47	NA	6.76	6
PVALB_dup2	AMEX60DD025873	-11.66	-3.57	-17.58	NA	-8.19	NA	9.62	6
MYL3	AMEX60DD020542	-11.67	NA	-13.34	NA	-2.6	NA	4.13	6
TNNT3	AMEX60DD004521	-11.73	NA	-13.71	NA	-3.53	NA	5.96	6
PVALB_dup3	AMEX60DD029312	-11.74	-6.89	-14.93	NA	-4.91	NA	NA	6
MYBPC1_dup1	AMEX60DD008355	-11.84	-3.7	-13.4	NA	-3.06	NA	4.31	6
SLN	AMEX60DD049438	-11.93	NA	NA	NA	NA	NA	NA	6
KLHL41	AMEX60DD055633	-12.01	NA	-14.54	NA	-3.05	NA	7.51	6
MYL2	AMEX60DD000676	-12.24	NA	-13.76	NA	-2.41	6.52	9.92	6
CKM	AMEX60DD024851	-12.26	NA	-14.81	NA	-4.62	NA	8.92	6
CASQ1	AMEX60DD016918	-12.68	-4.86	-16.71	NA	-6.57	NA	7.17	6
TNNC1_dup1	AMEX60DD023145	-12.85	NA	-16.35	NA	-4.59	NA	11.68	6
BIRC5_dup1	AMEX60DD029442	NA	31.98	-14.1	NA	-19.34	23.67	44.87	7
LOC115401458_dup5	AMEX60DD023365	NA	30.62	NA	NA	-24.63	NA	40.8	15
AMEX60DD013551	AMEX60DD013551	NA	29.66	-9.86	NA	-26.03	12.92	39.99	NA
AMEX60DD002927	AMEX60DD002927	NA	29.07	-3.89	NA	-29.9	NA	36.6	16
AMEX60DD022853	AMEX60DD022853	NA	28.21	NA	NA	-29.08	NA	NA	NA
MDY_dup2	AMEX60DD019625	NA	28.03	-11.94	NA	-24.2	14.79	39.36	15
BMP2_dup1	AMEX60DD014649	NA	27.96	13.64	NA	NA	NA	NA	15
AK8_dup7	AMEX60DDU001011696	NA	27.26	10.7	NA	-26.46	-9.82	15.92	15
AMEX60DD028188	AMEX60DD028188	NA	27.08	NA	NA	-11.91	NA	26.72	7
AMEX60DDU001042006	AMEX60DDU001042006	NA	26.92	-14.14	NA	-23.82	16.41	40.34	15
AMEX60DD046052	AMEX60DD046052	NA	26.12	20.9	NA	9	8.15	NA	7
AMEX60DD006712	AMEX60DD006712	NA	25.07	4.88	NA	NA	14.26	NA	16
AMEX60DDU001026322	AMEX60DDU001026322	NA	24.97	NA	NA	-14.47	13.83	31.67	7
GLIPR1_dup2	AMEX60DD011558	NA	24.92	17.62	NA	21.08	24.65	NA	15
AMEX60DD024156	AMEX60DD024156	NA	24.5	NA	NA	-23.9	NA	34.17	NA
MSGN1	AMEX60DD033138	NA	23.38	-15.79	NA	-22.09	14.36	37.81	NA
NOX1_dup1	AMEX60DD034979	NA	23.03	-11.48	NA	-26.59	NA	34.08	15
AMEX60DD028310	AMEX60DD028310	NA	22.64	-12.99	NA	-24.18	NA	35.05	7
AMEX60DDU001004810	AMEX60DDU001004810	NA	18.64	-16.32	NA	-7	21.04	34.79	7
AMEX60DD022698	AMEX60DD022698	NA	17.61	-20.06	NA	-11.47	22.88	36.46	15
AMEX60DDU001033535	AMEX60DDU001033535	NA	17.37	-18.43	NA	-23.62	NA	34.64	NA
LOC115074190	AMEX60DD053952	NA	15.52	-11.42	NA	-27.18	NA	27.11	8
CRYGB_dup52	AMEX60DD055132	NA	12.16	26.55	NA	12.02	NA	-10.25	11
CRYGB_dup53	AMEX60DD055133	NA	5.93	-24.18	NA	NA	29.34	32.68	11
HBZ_dup5	AMEX60DD021537	NA	4.19	NA	-7.19	-10.36	NA	NA	5
HAO1	AMEX60DD035727	NA	3.71	-30.18	NA	NA	32.76	37.19	9
COL11A1_dup1	AMEX60DD018809	NA	3.26	NA	-3.27	-7.32	NA	5.19	6
HMGN2_dup3	AMEX60DD055769	NA	2.92	NA	-3.79	NA	NA	NA	1
NA	9500_10000_cluster_33:Epsilon:LTR	NA	2.41	NA	NA	NA	NA	2.6	4
NA	4500_5000_cluster_320:Mag:Ty3:LTR	NA	-1.92	NA	NA	NA	NA	NA	14
NA	5500_6000_cluster_1447:Gmr1:Metaviridae:Ty3:LTR	NA	-2.01	NA	NA	NA	NA	NA	14
NA	6500_7000_cluster_458:Gmr1:Metaviridae:Ty3:LTR	NA	-2.02	NA	NA	2.06	NA	NA	14
NA	7000_7500_cluster_172:Vclade:Chromoviridae:Ty3:LTR	NA	-2.07	NA	NA	2.2	NA	NA	14
NA	4500_5000_cluster_89:Mag:Ty3:LTR	NA	-2.1	NA	NA	NA	NA	NA	14
NA	6500_7000_cluster_937:Vclade:Chromoviridae:Ty3:LTR	NA	-2.11	NA	NA	NA	NA	NA	14
NA	rnd-6_family-949:hAT-Charlie:DNA	NA	-2.12	NA	NA	2.29	NA	NA	14
NA	5750_6250_cluster_32:Vclade:Chromoviridae:Ty3:LTR	NA	-2.14	NA	NA	1.84	NA	NA	14
NA	6500_7000_cluster_301:Vclade:Chromoviridae:Ty3:LTR	NA	-2.14	NA	NA	NA	NA	NA	14
NA	7000_7500_cluster_1172:Vclade:Chromoviridae:Ty3:LTR	NA	-2.15	NA	NA	2.33	NA	NA	14
NA	rnd-5_family-243:Gypsy:LTR	NA	-2.16	NA	NA	2.2	NA	NA	14
NA	4750_5250_cluster_637:Mag:Ty3:LTR	NA	-2.16	NA	NA	NA	NA	NA	14
NA	4750_5250_cluster_417:Mag:Ty3:LTR	NA	-2.17	NA	NA	NA	NA	NA	15
NA	rnd-4_family-2002:rnd-4_family-2002:Unknown	NA	-2.18	NA	NA	NA	NA	NA	14
NA	5250_5750_cluster_569:Mag:Ty3:LTR	NA	-2.34	NA	NA	4.79	NA	NA	14
ZNF665_dup2	AMEX60DD036497	NA	-2.34	NA	2.47	3.37	NA	NA	15
NA	6000_6500_cluster_381:Vclade:Chromoviridae:Ty3:LTR	NA	-2.63	NA	NA	5.24	NA	NA	14
NA	5250_5750_cluster_1413:Mag:Ty3:LTR	NA	-2.75	NA	NA	5.79	NA	NA	14
NA	4750_5250_cluster_705:Mag:Ty3:LTR	NA	-2.87	NA	NA	5.09	NA	NA	14
NA	5250_5750_cluster_795:Mag:Ty3:LTR	NA	-2.99	NA	NA	5.23	NA	NA	14
NA	5000_5500_cluster_949:Mag:Ty3:LTR	NA	-3.11	NA	NA	4.6	NA	NA	14
DMBT1_dup18	AMEX60DD053301	NA	-3.22	NA	4.62	NA	NA	NA	16
NA	6250_6750_cluster_458:Vclade:Chromoviridae:Ty3:LTR	NA	-3.32	NA	NA	4.88	NA	NA	14
NA	rnd-4_family-513:rnd-4_family-513:Unknown	NA	-3.68	NA	NA	3.66	NA	-3.56	14
NA	6250_6750_cluster_5805:Vclade:Chromoviridae:Ty3:LTR	NA	-3.74	NA	NA	3.59	NA	NA	14
NA	5500_6000_cluster_358:Vclade:Chromoviridae:Ty3:LTR	NA	-3.77	NA	NA	2.48	NA	NA	14
NA	rnd-5_family-2140:rnd-5_family-2140:Unknown	NA	-3.79	NA	NA	2.72	NA	-3.94	13
NA	rnd-4_family-2576:rnd-4_family-2576:Unknown	NA	-3.86	NA	NA	3.21	NA	-4.33	13
NA	7750_8250_cluster_73:Vclade:Chromoviridae:Ty3:LTR	NA	-3.86	NA	NA	6.78	NA	NA	14
NA	5250_5750_cluster_1260:Mag:Ty3:LTR	NA	-3.88	NA	NA	4.91	NA	NA	14
NA	5250_5750_cluster_1953:Mag:Ty3:LTR	NA	-4.05	NA	NA	5.93	NA	NA	14
NA	5000_5500_cluster_2832:Vclade:Chromoviridae:Ty3:LTR	NA	-4.14	NA	NA	2.78	NA	NA	14
NA	6250_6750_cluster_5211:Vclade:Chromoviridae:Ty3:LTR	NA	-4.19	NA	NA	3.36	NA	NA	14
NA	6500_7000_cluster_583:Vclade:Chromoviridae:Ty3:LTR	NA	-4.44	NA	NA	5.83	NA	NA	14
NA	6500_7000_cluster_1196:Vclade:Chromoviridae:Ty3:LTR	NA	-4.47	NA	NA	2.58	NA	NA	14
NA	6000_6500_cluster_330:Vclade:Chromoviridae:Ty3:LTR	NA	-4.62	NA	NA	2.49	NA	NA	14
NA	6250_6750_cluster_214:Vclade:Chromoviridae:Ty3:LTR	NA	-4.64	NA	NA	4.84	NA	NA	14
NA	15500_16000_cluster_287:Spuma:LTR	NA	-4.65	NA	NA	2.49	NA	-3.39	13
LRRC52_dup1	AMEX60DD018171	NA	-5.52	22.9	NA	7.68	-21.75	-30.39	15
NA	rnd-4_family-751:PIF-Harbinger:DNA	NA	-5.84	NA	NA	4.79	NA	NA	14
LRP2BP	AMEX60DD045401	NA	-5.99	21.29	NA	6.41	-21.4	-28.61	15
C3ORF84	AMEX60DD023276	NA	-6.31	24.87	NA	10.78	-21.46	-33.36	15
AMEX60DD054827	AMEX60DD054827	NA	-7.64	22.22	NA	9.58	-21.14	-32.93	15
XELAEV_18033243MG_dup1	AMEX60DD009277	NA	-8.63	38.47	NA	36.98	NA	-50.78	15
ASNSD1_dup1	AMEX60DD053068	NA	-9.04	22.25	NA	8.15	-22.64	-34.15	15
AMEX60DD048030	AMEX60DD048030	NA	-9.23	32.37	NA	32.48	NA	-45.51	15
PINLYP_dup4	AMEX60DD017942	NA	-11.2	27.69	NA	22.32	-16.66	-39.27	16
AMEX60DD048031	AMEX60DD048031	NA	-11.21	33.51	NA	33.44	NA	-46.93	15
LOC115460466_dup1	AMEX60DD040663	NA	-12.06	21.28	NA	8.3	-23.78	-33.32	15
PDILT_dup1	AMEX60DD020632	NA	-16.42	28.92	NA	15.55	-25.66	-44.04	2
H2BC1_dup1	AMEX60DD039090	NA	-18.44	16.97	NA	8.06	-21.77	-34.23	15
AMEX60DD021147	AMEX60DD021147	NA	-19.64	34	NA	27.1	-24.13	-51.6	15
AMEX60DD038200	AMEX60DD038200	NA	-21.32	21.26	NA	12.54	-27.06	-41.33	15
AMEX60DD025770	AMEX60DD025770	NA	-21.42	34.52	NA	25.12	-26.13	-52.28	NA
AMEX60DD034961	AMEX60DD034961	NA	-29.81	NA	NA	37.77	NA	-29.25	15
AMEX60DD001931	AMEX60DD001931	NA	-31.07	NA	NA	36.93	NA	-31.2	15
CRYGB_dup1	AMEX60DD055074	NA	-31.32	-49.87	NA	-13.2	NA	18.07	11
PARPI_0007353_dup4	AMEX60DD045851	NA	-34.96	NA	NA	36.81	NA	-32.45	15
AMEX60DD047123	AMEX60DD047123	NA	-35.57	NA	NA	39.42	NA	-35.71	15
AMEX60DD005174	AMEX60DD005174	NA	-37.24	NA	NA	38.99	NA	-31.79	15
AMEX60DD024759	AMEX60DD024759	NA	-38.37	NA	NA	38.09	NA	-34.68	15
AMEX60DD035823	AMEX60DD035823	NA	-38.48	NA	NA	41.32	NA	-36.98	15
AMEX60DD024680	AMEX60DD024680	NA	-40.03	NA	NA	36.99	NA	-34.88	15
AMEX60DD001541	AMEX60DD001541	NA	-41.86	-52.28	NA	-13.83	NA	NA	9
AMEX60DD028361	AMEX60DD028361	NA	-42.12	NA	NA	37.1	NA	-36.73	15
KRT17_dup5	AMEX60DD010113	NA	-42.34	-49.07	NA	-12.28	NA	NA	16
AMEX60DD043969	AMEX60DD043969	NA	-43.43	NA	NA	38.19	NA	-38.41	15
AMEX60DD043110	AMEX60DD043110	NA	-43.54	NA	NA	38.35	NA	-39.31	15
ARHGAP11A	AMEX60DD024406	NA	-43.95	NA	NA	37.25	NA	-34.65	7
AMEX60DD026365	AMEX60DD026365	NA	-43.95	NA	NA	37.7	NA	-5.82	15
APOB_dup2	AMEX60DD033071	NA	-45.42	-47.44	NA	NA	NA	NA	9
AMEX60DD001540	AMEX60DD001540	NA	-46.02	-53.95	NA	-12.87	NA	NA	9
AMEX60DD017665	AMEX60DD017665	NA	-46.4	NA	NA	29.03	-15.27	-46.05	15
SYCP2_dup1	AMEX60DD027234	NA	-46.56	NA	NA	30.33	NA	-44.14	15
AMEX60DD051247	AMEX60DD051247	NA	-47.14	-46.86	NA	-11.58	NA	NA	16
AMEX60DDU001008137	AMEX60DDU001008137	NA	-47.35	-54.77	NA	-8.12	NA	NA	16
AMEX60DD009802	AMEX60DD009802	NA	-47.82	-50.4	NA	-10.95	NA	NA	9
AMEX60DD004863	AMEX60DD004863	NA	-47.84	NA	NA	27.27	-6.29	-44.06	15
AMEX60DD001474	AMEX60DD001474	NA	-48.2	-51.07	NA	-11.7	NA	NA	9
PRODH2	AMEX60DD028422	NA	-48.27	-50.87	NA	-10.26	NA	NA	9
AMEX60DD028239	AMEX60DD028239	NA	-48.6	NA	NA	29.88	-18.92	-48.81	15
DDX4_dup2	AMEX60DD042140	NA	-49.05	NA	NA	24.69	-19.45	-45.28	15
FERD3L	AMEX60DD022294	NA	-49.3	NA	NA	30.61	-16.34	-47.45	7
PKHD1_dup4	AMEX60DD032854	NA	-49.64	-46.69	NA	NA	NA	NA	15
ZNF569_dup5	AMEX60DD046640	NA	-49.9	NA	NA	41.22	NA	-44.29	15
LOC115370421_dup24	AMEX60DDU001002085	NA	-51.17	-58.03	NA	-9.43	NA	NA	NA
PRSS2_dup7	AMEX60DD026419	NA	-51.2	-47.37	NA	NA	NA	NA	16
AB205_0134110_dup5	AMEX60DD031292	NA	-51.6	-47.94	NA	NA	NA	NA	10
TESMIN	AMEX60DD004327	NA	-52.05	NA	NA	30.27	-17.75	-48.39	15
LOC114566488	AMEX60DD032647	NA	-52.28	-47.34	NA	NA	NA	NA	16
LOC106704584	AMEX60DD008943	NA	-59.38	-20.95	NA	10.33	-21.44	-35.2	15
AMEX60DD002091	AMEX60DD002091	NA	-60.04	-17.68	NA	12.54	-25.94	-40.3	15
AMEX60DD021008	AMEX60DD021008	NA	-60.92	NA	NA	31.19	-7.02	-46.15	15
AMEX60DD043684	AMEX60DD043684	NA	-61.08	-23.86	NA	10.85	-23.42	-35.73	15
CYP2A6_dup1	AMEX60DD008880	NA	-61.12	-30.69	NA	4.91	-22.97	-29.56	15
AMEX60DD007060	AMEX60DD007060	NA	-62.16	-36.19	NA	6.22	NA	NA	15
AMEX60DD006634	AMEX60DD006634	NA	-62.23	-36.34	NA	11.05	NA	-22.77	15
AMEX60DDU001034099	AMEX60DDU001034099	NA	-62.23	-25.93	NA	11.94	-11.09	-32.23	15
AMEX60DD001525	AMEX60DD001525	NA	-62.27	-36.67	NA	10.97	NA	-22.75	15
LOC115110228	AMEX60DDU001008847	NA	-62.29	-38.26	NA	4.23	NA	-5.53	15
LOC107983852	AMEX60DD037393	NA	-62.35	-34.93	NA	13.49	NA	-24.92	15
RGSL2	AMEX60DD018628	NA	-62.36	-35.4	NA	10.01	NA	-19.09	15
AMEX60DD043691	AMEX60DD043691	NA	-62.41	-31.3	NA	11.84	NA	-26.84	15
AMEX60DD011134	AMEX60DD011134	NA	-62.46	-37.24	NA	10.85	NA	-23.17	15
LOC112544977	AMEX60DD025382	NA	-62.51	-36.94	NA	9.49	NA	-11.96	15
AMEX60DD007613	AMEX60DD007613	NA	-62.64	-34.3	NA	7.76	NA	-12.62	15
AMEX60DD047423	AMEX60DD047423	NA	-62.69	-35.23	NA	NA	NA	NA	15
FSIP2_dup6	AMEX60DD038128	NA	-62.86	-35.51	NA	12.7	NA	-25.13	15
ACRBP_dup3	AMEX60DD026880	NA	-63.02	-36.14	NA	8.92	NA	-12.76	15
AMEX60DD052457	AMEX60DD052457	NA	-63.11	-35.35	NA	10.8	NA	-21.38	15
AMEX60DD050544	AMEX60DD050544	NA	NA	49.96	NA	33.46	-17.51	-50.8	15
AMEX60DD029513	AMEX60DD029513	NA	NA	42.97	NA	27.57	-16.07	-43.62	15
AMEX60DDU001002634	AMEX60DDU001002634	NA	NA	40.48	NA	29.6	NA	-42.31	NA
AMEX60DD027647	AMEX60DD027647	NA	NA	32.24	NA	19.15	NA	-43.99	15
UCP3_dup1	AMEX60DD044953	NA	NA	28.34	NA	15.03	NA	-21.85	16
AMEX60DD055330	AMEX60DD055330	NA	NA	27.03	NA	NA	NA	NA	15
NA	5500_6000_cluster_1305:Mag:Ty3:LTR	NA	NA	-2.3	NA	NA	NA	NA	14
NA	rnd-6_family-3091:PIF-Harbinger:DNA	NA	NA	-2.66	NA	NA	NA	NA	14
NA	5000_5500_cluster_761:Mag:Ty3:LTR	NA	NA	-2.87	NA	NA	NA	NA	14
LOC115370421_dup16	AMEX60DD033021	NA	NA	-3.33	6.44	NA	NA	NA	6
AMEX60DD008872	AMEX60DD008872	NA	NA	-15.6	NA	-25.16	NA	37.8	NA
AMEX60DD040488	AMEX60DD040488	NA	NA	-17.95	NA	15.11	26.97	5.04	15
AMEX60DD015402	AMEX60DD015402	NA	NA	-18.66	NA	13.15	26.64	9.81	15
AMEX60DD031750	AMEX60DD031750	NA	NA	-21.27	NA	-27.91	NA	31.74	1
DNAH10_dup5	AMEX60DD047854	NA	NA	-21.33	NA	11.22	26.67	10.44	15
MYO3A	AMEX60DD021881	NA	NA	-21.74	NA	NA	27.3	23.9	15
ROPN1	AMEX60DD056080	NA	NA	-21.94	NA	10.82	26.52	13.58	15
AMEX60DDU001029113	AMEX60DDU001029113	NA	NA	-23.08	NA	-30.2	-11.76	NA	9
AMEX60DD038766	AMEX60DD038766	NA	NA	-23.41	NA	6.84	28.53	21.05	15
AMEX60DD028716	AMEX60DD028716	NA	NA	-24.72	NA	3.48	29.45	24.32	16
D9C73_028124_dup20	AMEX60DD017949	NA	NA	-29.24	NA	NA	29.52	32.17	1
REG1B_dup1	AMEX60DD009608	NA	NA	-29.46	NA	NA	27.61	28.05	16
LOC105357518_dup27	AMEX60DD025840	NA	NA	-30.13	NA	NA	28.04	29.4	14
AMEX60DD012488	AMEX60DD012488	NA	NA	-30.14	NA	NA	27.48	27.23	16
AMEX60DD027324	AMEX60DD027324	NA	NA	-39.34	NA	-14.48	23.34	39.28	16
ORF2_dup6	AMEX60DD020567	NA	NA	NA	6.65	NA	NA	NA	1
ZNF501_dup4	AMEX60DD046387	NA	NA	NA	4.34	2.07	NA	NA	16
FAM134C_dup2	AMEX60DD048066	NA	NA	NA	3.55	NA	NA	NA	16
CKAP2	AMEX60DD049130	NA	NA	NA	-2.19	3.31	NA	NA	15
COL1A2	AMEX60DD022398	NA	NA	NA	-2.32	-3.33	NA	NA	5
COL1A1	AMEX60DD009937	NA	NA	NA	-3.45	-4.28	NA	NA	5
PAFAH2	AMEX60DD005745	NA	NA	NA	-3.78	-1.6	NA	NA	5
GIMAP7_dup2	AMEX60DD026538	NA	NA	NA	-4.62	NA	NA	NA	16
BTBD8	AMEX60DD019134	NA	NA	NA	-5.5	NA	NA	NA	15
CCDC127_dup2	AMEX60DD036788	NA	NA	NA	-5.52	NA	NA	NA	16
ROHU_026682_dup11	AMEX60DD051665	NA	NA	NA	-5.76	NA	NA	NA	16
CYP2A6_dup7	AMEX60DD008899	NA	NA	NA	-6.59	-2.53	NA	NA	16
CYP2A6_dup6	AMEX60DD008898	NA	NA	NA	-7.11	-7.06	NA	NA	1
LOC115082697_dup1	AMEX60DD002115	NA	NA	NA	-7.13	-4.23	NA	NA	1
LOC105357518_dup13	AMEX60DD009875	NA	NA	NA	-7.26	NA	NA	NA	16
LOC111947684_dup15	AMEX60DD039476	NA	NA	NA	-7.48	-2.64	NA	NA	6
PI3_dup2	AMEX60DD032519	NA	NA	NA	-12.19	NA	NA	NA	15
AMEX60DD028198	AMEX60DD028198	NA	NA	NA	-21.67	NA	NA	NA	16
LY6E_dup7	AMEX60DD041072	NA	NA	NA	-23.03	-9.85	NA	NA	1
NA	6750_7250_cluster_869:Vclade:Chromoviridae:Ty3:LTR	NA	NA	NA	NA	5.36	NA	NA	15
NA	5000_5500_cluster_764:Mag:Ty3:LTR	NA	NA	NA	NA	4.78	NA	NA	15
NA	6500_7000_cluster_2240:Vclade:Chromoviridae:Ty3:LTR	NA	NA	NA	NA	1.8	NA	NA	14
NA	5250_5750_cluster_801:Mag:Ty3:LTR	NA	NA	NA	NA	1.8	NA	NA	14
NA	rnd-6_family-1981:rnd-6_family-1981:Unknown	NA	NA	NA	NA	1.8	NA	NA	14
NA	12500_13000_cluster_666:Spuma:LTR	NA	NA	NA	NA	1.8	NA	NA	14
NA	7000_7500_cluster_284:Vclade:Chromoviridae:Ty3:LTR	NA	NA	NA	NA	1.8	NA	NA	14
NA	rnd-5_family-1643:Gypsy:LTR	NA	NA	NA	NA	1.79	NA	NA	14
NA	5250_5750_cluster_554:Mag:Ty3:LTR	NA	NA	NA	NA	1.77	NA	NA	14
NA	6750_7250_cluster_168:Vclade:Chromoviridae:Ty3:LTR	NA	NA	NA	NA	1.77	NA	NA	14
NA	rnd-6_family-6602:rnd-6_family-6602:Unknown	NA	NA	NA	NA	1.77	NA	NA	14
NA	6750_7250_cluster_667:Gmr1:Metaviridae:Ty3:LTR	NA	NA	NA	NA	1.75	NA	NA	14
NA	rnd-5_family-1980:rnd-5_family-1980:Unknown	NA	NA	NA	NA	1.74	NA	NA	14
NA	rnd-5_family-1875:rnd-5_family-1875:Unknown	NA	NA	NA	NA	1.73	NA	NA	14
NA	rnd-5_family-397:rnd-5_family-397:Unknown	NA	NA	NA	NA	1.71	NA	NA	14
NA	6000_6500_cluster_1929:Vclade:Chromoviridae:Ty3:LTR	NA	NA	NA	NA	1.69	NA	NA	14
NA	5000_5500_cluster_845:Mag:Ty3:LTR	NA	NA	NA	NA	1.69	NA	NA	14
SLC6A3_dup6	AMEX60DDU001011716	NA	NA	NA	NA	-25.27	NA	NA	NA
NA	10250_10750_cluster_497:Epsilon:LTR	NA	NA	NA	NA	NA	NA	2.91	14
